# Contextual flexibility in *Pseudomonas aeruginosa* central carbon metabolism during growth in single carbon sources

**DOI:** 10.1101/828012

**Authors:** Stephen K. Dolan, Michael Kohlstedt, Stephen Trigg, Pedro Vallejo Ramirez, Christoph Wittmann, Clemens F. Kaminski, Martin Welch

## Abstract

*Pseudomonas aeruginosa* is an opportunistic human pathogen, particularly noted for causing infections in the lungs of people with cystic fibrosis (CF). Previous studies have shown that the gene expression profile of *P. aeruginosa* appears to converge towards a common metabolic program as the organism adapts to the CF airway environment. However, at a systems level, we still have only a limited understanding of how these transcriptional changes impact on metabolic flux. To address this, we analysed the transcriptome, proteome and fluxome of *P. aeruginosa* grown on glycerol or acetate. These carbon sources were chosen because they are the primary breakdown products of airway surfactant, phosphatidylcholine, which is known to be a major carbon source for *P. aeruginosa* in the CF airways. We show that the flux of carbon through central metabolism is radically different on each carbon source. For example, the newly-recognised EDEMP cycle plays an important role in supplying NADPH during growth on glycerol. By contrast, the EDEMP cycle is attenuated during growth on acetate, and instead, NADPH is primarily supplied by the isocitrate dehydrogenase(s)-catalyzed reaction. Perhaps more importantly, our proteomic and transcriptomic analyses reveal a global remodelling of gene expression during growth on the different carbon sources, with unanticipated impacts on aerobic denitrification, electron transport chain architecture, and the redox economy of the cell. Collectively, these data highlight the remarkable metabolic plasticity of *P. aeruginosa*; a plasticity which allows the organism to seamlessly segue between different carbon sources, maximising the energetic yield from each.

**Importance:** *Pseudomonas aeruginosa* is an opportunistic human pathogen, well-known for causing infections in the airways of people with cystic fibrosis. Although it is clear that *P. aeruginosa* is metabolically well-adapted to life in the CF lung, little is currently known about how the organism metabolises the nutrients available in the airways. In this work, we use a combination of gene expression and isotope tracer (“fluxomic”) analyses to find out exactly where the input carbon goes during growth on two CF-relevant carbon sources, acetate and glycerol (derived from the breakdown of lung surfactant). We find that carbon is routed (“fluxed”) through very different pathways during growth on these substrates, and that this is accompanied by an unexpected remodelling of the cell’s electron transfer pathways. Having access to this “blueprint” is important because the metabolism of *P. aeruginosa* is increasingly being recognised as a target for the development of much-needed antimicrobial agents.
