## Supplementary material for "Contextual flexibility in *Pseudomonas aeruginosa* central carbon metabolism during growth in single carbon sources": File_S2

### Sheet: A_anabolic_demand
Anabolic precuror demand:
Substrate	Biomass yield [gDCW mol-1]
Glycerol	40.62	5.00553
Acetate	26.44	1.73643
		Relative precusor flux [%]
Building block	Anabolic demand [µmol gDCW-1]	Glycerol		Acetate
G6P	204.95	0.832507	0.102588	0.541888	0.0355882
F6P	70.9	0.287996	0.0354892	0.18746	0.0123113
P5P	897.7	3.64646	0.449347	2.37352	0.155879
E4P	361	1.46638	0.1807	0.954484	0.0626852
G3P	129	0.523998	0.0645714	0.341076	0.0224
3PG	1493.1	6.06497	0.747376	3.94776	0.259267
PEP	719.1	2.92098	0.359948	1.9013	0.124867
PYR	2832.8	11.5068	1.41797	7.48992	0.491896
ACCOA	2927.8	11.8927	1.46552	7.7411	0.508392
AKG	1050.3	4.26632	0.525731	2.77699	0.182377
OAA	1786.7	7.25758	0.894339	4.72403	0.310248

### Sheet: B_simvector_fragments
OpenFLUX simvector files:
load corMat
x_calc = [
corMat{1,1}*ALA_111'/sum(corMat{1,2}*ALA_111')
corMat{2,1}*ALA_011'/sum(corMat{2,2}*ALA_011')
corMat{3,1}*GLY_11'/sum(corMat{3,2}*GLY_11')
corMat{4,1}*GLY_01'/sum(corMat{4,2}*GLY_01')
corMat{5,1}*VAL_11111'/sum(corMat{5,2}*VAL_11111')
corMat{6,1}*VAL_01111'/sum(corMat{6,2}*VAL_01111')
corMat{8,1}*LEU_011111'/sum(corMat{8,2}*LEU_011111')
corMat{9,1}*LEU_011111'/sum(corMat{9,2}*LEU_011111')
corMat{11,1}*ILE_011111'/sum(corMat{11,2}*ILE_011111')
corMat{12,1}*ILE_011111'/sum(corMat{12,2}*ILE_011111')
corMat{13,1}*PRO_01111'/sum(corMat{13,2}*PRO_01111')
corMat{14,1}*SER_111'/sum(corMat{14,2}*SER_111')
corMat{15,1}*SER_011'/sum(corMat{15,2}*SER_011')
corMat{16,1}*SER_011'/sum(corMat{16,2}*SER_011')
corMat{17,1}*THR_1111'/sum(corMat{17,2}*THR_1111')
corMat{18,1}*THR_0111'/sum(corMat{18,2}*THR_0111')
corMat{19,1}*PHE_111111111'/sum(corMat{19,2}*PHE_111111111')
corMat{20,1}*PHE_011111111'/sum(corMat{20,2}*PHE_011111111')
corMat{21,1}*PHE_110000000'/sum(corMat{21,2}*PHE_110000000')
corMat{22,1}*ASP_1111'/sum(corMat{22,2}*ASP_1111')
corMat{23,1}*ASP_0111'/sum(corMat{23,2}*ASP_0111')
corMat{24,1}*ASP_0111'/sum(corMat{24,2}*ASP_0111')
corMat{25,1}*GLU_11111'/sum(corMat{25,2}*GLU_11111')
corMat{26,1}*GLU_01111'/sum(corMat{26,2}*GLU_01111')
corMat{27,1}*LYS_111111'/sum(corMat{27,2}*LYS_111111')
corMat{29,1}*ARG_111111'/sum(corMat{29,2}*ARG_111111')
corMat{30,1}*HIS_111111'/sum(corMat{30,2}*HIS_111111')
corMat{33,1}*TYR_111111111'/sum(corMat{33,2}*TYR_111111111')
corMat{34,1}*TYR_110000000'/sum(corMat{34,2}*TYR_110000000')
corMat{35,1}*GLUC_111111'/sum(corMat{35,2}*GLUC_111111')
corMat{36,1}*GLUC_001111'/sum(corMat{36,2}*GLUC_001111')
corMat{38,1}*FRUC_111111'/sum(corMat{38,2}*FRUC_111111')
corMat{39,1}*FRUC_001111'/sum(corMat{39,2}*FRUC_001111')
corMat{40,1}*FRUC_110000'/sum(corMat{40,2}*FRUC_110000')
];
corMat{1,1}=corrMatGen(4,4,'C8H26N1O2Si2')
corMat{1,2}=corrMatGen(4,4,'C8H26N1O2Si2')
corMat{2,1}=corrMatGen(3,3,'C8H26N1O1Si2')
corMat{2,2}=corrMatGen(3,3,'C8H26N1O1Si2')
corMat{3,1}=corrMatGen(3,3,'C8H24N1O2Si2')
corMat{3,2}=corrMatGen(3,3,'C8H24N1O2Si2')
corMat{4,1}=corrMatGen(2,2,'C8H24N1O1Si2')
corMat{4,2}=corrMatGen(2,2,'C8H24N1O1Si2')
corMat{5,1}=corrMatGen(6,6,'C8H30N1O2Si2')
corMat{5,2}=corrMatGen(6,6,'C8H30N1O2Si2')
corMat{6,1}=corrMatGen(5,5,'C8H30N1O1Si2')
corMat{6,2}=corrMatGen(5,5,'C8H30N1O1Si2')
corMat{8,1}=corrMatGen(6,6,'C8H32N1O1Si2')
corMat{8,2}=corrMatGen(6,6,'C8H32N1O1Si2')
corMat{9,1}=corrMatGen(6,6,'C6H26N1Si1')
corMat{9,2}=corrMatGen(6,6,'C6H26N1Si1')
corMat{11,1}=corrMatGen(6,6,'C8H32N1O1Si2')
corMat{11,2}=corrMatGen(6,6,'C8H32N1O1Si2')
corMat{12,1}=corrMatGen(6,6,'C6H26N1Si1')
corMat{12,2}=corrMatGen(6,6,'C6H26N1Si1')
corMat{13,1}=corrMatGen(5,5,'C8H28N1O1Si2')
corMat{13,2}=corrMatGen(5,5,'C8H28N1O1Si2')
corMat{14,1}=corrMatGen(4,4,'C14H40N1O3Si3')
corMat{14,2}=corrMatGen(4,4,'C14H40N1O3Si3')
corMat{15,1}=corrMatGen(3,3,'C14H40N1O2Si3')
corMat{15,2}=corrMatGen(3,3,'C14H40N1O2Si3')
corMat{16,1}=corrMatGen(3,3,'C12H34N1O1Si2')
corMat{16,2}=corrMatGen(3,3,'C12H34N1O1Si2')
corMat{17,1}=corrMatGen(5,5,'C14H42N1O3Si3')
corMat{17,2}=corrMatGen(5,5,'C14H42N1O3Si3')
corMat{18,1}=corrMatGen(4,4,'C14H42N1O2Si3')
corMat{18,2}=corrMatGen(4,4,'C14H42N1O2Si3')
corMat{19,1}=corrMatGen(10,10,'C8H30N1O2Si2')
corMat{19,2}=corrMatGen(10,10,'C8H30N1O2Si2')
corMat{20,1}=corrMatGen(9,9,'C6H24N1Si1')
corMat{20,2}=corrMatGen(9,9,'C6H24N1Si1')
corMat{21,1}=corrMatGen(3,3,'C12H32N1O2Si2')
corMat{21,2}=corrMatGen(3,3,'C12H32N1O2Si2')
corMat{22,1}=corrMatGen(5,5,'C14H40N1O4Si3')
corMat{22,2}=corrMatGen(5,5,'C14H40N1O4Si3')
corMat{23,1}=corrMatGen(4,4,'C14H40N1O3Si3')
corMat{23,2}=corrMatGen(4,4,'C14H40N1O3Si3')
corMat{24,1}=corrMatGen(4,4,'C12H34N1O2Si2')
corMat{24,2}=corrMatGen(4,4,'C12H34N1O2Si2')
corMat{25,1}=corrMatGen(6,6,'C14H42N1O4Si3')
corMat{25,2}=corrMatGen(6,6,'C14H42N1O4Si3')
corMat{26,1}=corrMatGen(5,5,'C12H36N1O2Si2')
corMat{26,2}=corrMatGen(5,5,'C12H36N1O2Si2')
corMat{27,1}=corrMatGen(7,7,'C14H47N2O2Si3')
corMat{27,2}=corrMatGen(7,7,'C14H47N2O2Si3')
corMat{29,1}=corrMatGen(7,7,'C14H44N3O2Si3')
corMat{29,2}=corrMatGen(7,7,'C14H44N3O2Si3')
corMat{30,1}=corrMatGen(7,7,'C14H42N3O2Si3')
corMat{30,2}=corrMatGen(7,7,'C14H42N3O2Si3')
corMat{33,1}=corrMatGen(10,10,'C14H44N1O3Si3')
corMat{33,2}=corrMatGen(10,10,'C14H44N1O3Si3')
corMat{34,1}=corrMatGen(3,3,'C12H32N1O2Si2')
corMat{34,2}=corrMatGen(3,3,'C12H32N1O2Si2')
corMat{35,1}=corrMatGen(7,7,'C15H52N1O6Si5')
corMat{35,2}=corrMatGen(7,7,'C15H52N1O6Si5')
corMat{36,1}=corrMatGen(5,5,'C9H31O3Si3')
corMat{36,2}=corrMatGen(5,5,'C9H31O3Si3')
corMat{38,1}=corrMatGen(7,7,'C15H53N2O5Si5')
corMat{38,2}=corrMatGen(7,7,'C15H53N2O5Si5')
corMat{39,1}=corrMatGen(5,5,'C9H31O3Si3')
corMat{39,2}=corrMatGen(5,5,'C9H31O3Si3')
corMat{40,1}=corrMatGen(3,3,'C4H15N2O1Si1')
corMat{40,2}=corrMatGen(3,3,'C4H15N2O1Si1')
save corMat corMat

### Sheet: C_reaction_network
Biochemical reaction networks:
Glycerol				Acetate
Reaction no.	Coding gene(s)	Catalyzed reaction(s)		Reaction no.	Coding gene(s)	Catalyzed reaction(s)
1	glpF	GLYC_EX > GLYC		1	PA_3234	ACE_EX > ACE
2	glpK, glpD, gpsA	GLYC + ATP > DHAP + FADH2		2	acsA, ackA	ACE + 2 ATP > ACCOA
3	zwfA, PA_5439, pgl	G6P > 6PG + NADPH		3	zwfA, PA_5439, pgl	G6P > 6PG + NADPH
4	pgi	G6P = F6P		4	pgi	G6P = F6P
5	edd, eda	6PG > PYR + G3P		5	edd, eda	6PG > PYR + G3P
6	gnd, rpe	6PG > P5P + CO2 + NADPH		6	gnd, rpe	6PG > P5P + CO2 + NADPH
7	tktA	P5P + P5P = S7P + G3P		7	tktA	P5P + P5P = S7P + G3P
8	tal	S7P + G3P = E4P + F6P		8	tal	S7P + G3P = E4P + F6P
9	tktA	E4P + P5P = F6P + G3P		9	tktA	E4P + P5P = F6P + G3P
10	tpiA	G3P = DHAP		10	tpiA	G3P = DHAP
11	fda	DHAP + G3P = FBP		11	fda	DHAP + G3P = FBP
12	fbp	FBP > F6P + Pi		12	fbp	FBP > F6P + Pi
13	gapA, gapN, PA_3001	G3P = 3PG + NADH + ATP		13	gapA, gapN, PA_3001	G3P = 3PG + NADH + ATP
14	pgm, eno	3PG = PEP		14	pgm, eno	3PG = PEP
15	pykA, pykF, ppsA	PEP = PYR + ATP		15	pykA, pykF, ppsA	PEP = PYR + ATP
16	PA_3416, PA_3417, aceEF, lpd3	PYR > ACCOA + CO2 + NADH		16	PA_3416, PA_3417, aceEF, lpd3	PYR > ACCOA + CO2 + NADH
17	gltA, prpC, acnAB	ACCOA + OAA > ICIT		17	gltA, prpC, acnAB	ACCOA + OAA > ICIT
18	icd, idh	ICIT > AKG + CO2 + NADPH		18	icd, idh	ICIT > AKG + CO2 + NADPH
19	sucABCD, lpd3	AKG = SUC + CO2 + ATP + NADH		19	sucABCD, lpd3	AKG = SUC + CO2 + ATP + NADH
20	sdhABCD, kgdB	SUC = FUM + FADH2		20	sdhABCD, kgdB	SUC = FUM + FADH2
21	fumC-1, 2, PA_4333	FUM = MAL		21	fumC-1, 2, PA_4333	FUM = MAL
22	mqoA, mqoB	MAL > OAA + FADH2		22	mqoA, mqoB	MAL > OAA + FADH2
23	aceA	ICIT > SUC + GLYOX		23	aceA	ICIT > SUC + GLYOX
24	glcB	ACCOA + GLYOX > MAL		24	glcB	ACCOA + GLYOX > MAL
25	maeA, PA_5046	MAL > PYR + CO2 + NAD(P)H		25	maeA, PA_5046	MAL > PYR + CO2 + NAD(P)H
26	PA_1400, PA_5435, PA_5436	PYR + CO2 + ATP > OAA		26	PA_1400, PA_5435, PA_5436	PYR + CO2 + ATP > OAA
27	pckA, ppc	OAA + ATP = PEP + CO2		27	pckA, ppc	OAA + ATP = PEP + CO2
28	pntAB, sthA	NADH = NADPH		28	pntAB, sthA	NADH = NADPH
29	CO2 exchange	CO2_EX = CO2		29	CO2 exchange	CO2_EX = CO2
30	O2 uptake >	O2_EX > O2		30	O2 uptake >	O2_EX > O2
31	Oxidative phosphorylation	O2 + 2 NADH > 2 P/O ATP		31	Oxidative phosphorylation	O2 + 2 NADH > 2 P/O ATP
32		O2 + 2 QH2 > 2 P/O ATP		32		O2 + 2 QH2 > 2 P/O ATP
33		O2 + 2 FADH2 > P/O ATP		33		O2 + 2 FADH2 > P/O ATP
34	> Anabolism	NADPH > NADPH_B		34	> Anabolism	NADPH > NADPH_B
35	Anabolism >	NADH_B > NADH		35	Anabolism >	NADH_B > NADH
36	Anabolism >	CO2_B > CO2		36	Anabolism >	CO2_B > CO2
37	> Maintenance	ATP > ATP_M		37	> Maintenance	ATP > ATP_M
38	> Biomass	G6P_B + F6P_B + P5P_B + E4P_B + G3P_B + 3PG_B + PEP_B + PYR_B + ACCOA_B + AKG_B + OAA_B > BIOMASS		38	> Biomass	G6P_B + F6P_B + P5P_B + E4P_B + G3P_B + 3PG_B + PEP_B + PYR_B + ACCOA_B + AKG_B + OAA_B > BIOMASS

### Sheet: D_goodness_of_fit
Quality of fit: experimentally determined (EXP) and simulated (SIM) relative fractions of mass isotopomers using an assumed measurement error of 0.3 mol%
		Glycerol			Acetate
			EXP	SIM		EXP	SIM
Ala 260	m	[1,3-13C2]-glycerol	0.0103042	0.00439757	[1-13C]-acetate	0.289795	0.282895
	m+1		0.0941402	0.111521		0.532632	0.539404
	m+2		0.711489	0.70652		0.129831	0.13009
	m+3		0.184066	0.177561		0.0477419	0.0476107
Ala 232	m		0.0438801	0.0328115		0.758737	0.762309
	m+1		0.738514	0.738607		0.169905	0.168719
	m+2		0.217606	0.228581		0.0713584	0.0689721
Gly 246	m		0.0196501	0.0100273		0.307754	0.299978
	m+1		0.805613	0.814636		0.561113	0.56873
	m+2		0.174737	0.175337		0.131133	0.131292
Gly 218	m		0.811328	0.804534		0.826732	0.82917
	m+1		0.188672	0.195466		0.173268	0.17083
Val 288	m		0.00432385	0.000160264		0.281742	0.273224
	m+1		0.0093989	0.0076407		0.520325	0.528243
	m+2		0.107482	0.116852		0.137689	0.139629
	m		0.596491	0.591379		0.0493943	0.0495348
	m+3		0.209518	0.212196		0.00866425	0.00802786
	m+4		0.0727867	0.0717711		0.00218631	0.00134187
Val 260	m		0.00914737	0.00118431		0.719516	0.733719
	m+1		0.0613275	0.0530884		0.18067	0.181938
	m+2		0.596776	0.606186		0.0799496	0.0709994
	m+3		0.239543	0.254596		0.0157625	0.0114425
	m+4		0.093206	0.0849454		0.00410195	0.00190111
Leu 274	m		0.00388239	0.000162853		0.725341	0.725474
	m+1		0.0140494	0.00831822		0.184274	0.187997
	m+2		0.133306	0.128993		0.0745157	0.0722126
	m+3		0.556825	0.556123		0.0127254	0.0120985
	m+4		0.218591	0.230662		0.00255872	0.00200629
	m+5		0.073346	0.0757405		0.000585663	0.000212421
Leu 200	m		0.00414778	0.00017879		0.798475	0.806203
	m+1		0.0133662	0.00911912		0.148644	0.149677
	m+2		0.146575	0.14094		0.0425542	0.0395646
	m+3		0.597165	0.599854		0.00801364	0.00428662
	m+4		0.193846	0.20396		0.00143159	0.000259075
	m+5		0.0449007	0.0459482		0.000882068	1.02421e-05
Ile 274	m		0.00622042	0.000423691		0.27825	0.253597
	m+1		0.0234267	0.0196534		0.518524	0.544819
	m+2		0.237237	0.248517		0.143634	0.142242
	m+3		0.477297	0.475378		0.0502138	0.0500766
	m+4		0.191865	0.19439		0.0080641	0.00798451
	m+5		0.0639529	0.0616381		0.00131396	0.00128165
Ile 200	m		0.00665089	0.000466215		0.305635	0.281784
	m+1		0.0276132	0.0215916		0.54923	0.58467
	m+2		0.259594	0.271856		0.111028	0.104715
	m+3		0.508211	0.502318		0.0273647	0.0261614
	m+4		0.161991	0.16696		0.00430624	0.00253609
	m+5		0.0359405	0.0368092		0.00243687	0.000133457
Pro 258	m		0.00704115	0.0015702		0.0410094	0.0286558
	m+1		0.0670472	0.0602546		0.712053	0.72733
	m+2		0.568938	0.575864		0.168815	0.167416
	m+3		0.268177	0.27236		0.067045	0.0666418
	m+4		0.0887959	0.0899519		0.011078	0.0099556
Ser 390	m		0.00649189	0.000712885		0.253984	0.246761
	m+1		0.0383182	0.0320528		0.493904	0.499726
	m+2		0.717707	0.725801		0.177719	0.178869
	m+3		0.237483	0.241434		0.0743931	0.0746442
Ser 362	m		0.0396246	0.0145753		0.669873	0.670615
	m+1		0.716401	0.732155		0.225215	0.224831
	m+2		0.243975	0.25327		0.104912	0.104555
Ser 288	m		0.0436348	0.0154289		0.73366	0.734413
	m+1		0.757928	0.773902		0.191963	0.192255
	m+2		0.198437	0.210669		0.0743762	0.0733326
Thr 404	m		0.00526791	0.00131394		0.0266282	0.0234239
	m+1		0.0400236	0.0395883		0.440899	0.432719
	m+2		0.33501	0.331742		0.34815	0.356746
	m+3		0.445465	0.451923		0.136576	0.138579
	m+4		0.174233	0.175433		0.0477464	0.0485319
Thr 376	m		0.0252646	0.0104017		0.22906	0.229068
	m+1		0.248352	0.250943		0.510622	0.512971
	m+2		0.506091	0.515645		0.182935	0.18198
	m+3		0.220292	0.223011		0.0773835	0.0759813
Phe 336	m		0.00315269	1.36589e-09		0.052763	0.0471503
	m+1		0.00123321	2.14976e-07		0.22096	0.224371
	m+2		0.00102682	1.48279e-05		0.361438	0.372933
	m+3		0.00157376	0.000598125		0.249189	0.254674
	m+4		0.00748182	0.0137228		0.0742299	0.0751712
	m+5		0.168429	0.176415		0.0265191	0.0214459
	m+6		0.599361	0.587298		0.0066052	0.00363088
	m+7		0.150307	0.155471		0.0040103	0.000559551
	m+8		0.057739	0.0569877		0.00237866	5.89803e-05
	m+9		0.00969541	0.00949326		0.00190686	4.80529e-06
Phe 234	m		0.00788188	2.11586e-08		0.14472	0.141306
	m+1		0.00512838	3.86439e-06		0.410426	0.423052
	m+2		0.0051628	0.000275334		0.344413	0.348015
	m+3		0.0123219	0.0100013		0.0717981	0.070625
	m+4		0.177772	0.180507		0.0182636	0.0153324
	m+5		0.631445	0.647933		0.004413	0.00157429
	m+6		0.115234	0.126603		0.00216518	9.11912e-05
	m+7		0.0367591	0.0312574		0.00204949	3.4251e-06
	m+8		0.0082949	0.00341847		0.00175198	9.0174e-08
Phe 302	m		0.00570514	0.00968228		0.298799	0.288828
	m+1		0.791386	0.786389		0.552141	0.560352
	m+2		0.202909	0.203929		0.149059	0.150821
Asp 418	m		0.00548963	0.00131416		0.0269977	0.0233815
	m+1		0.0415612	0.0395581		0.436603	0.431939
	m+2		0.331838	0.33142		0.348906	0.356214
	m+3		0.444853	0.451663		0.138657	0.139269
	m+4		0.176258	0.176044		0.0488359	0.0491965
Asp 390	m		0.0178274	0.0103619		0.230777	0.228687
	m+1		0.24071	0.250632		0.509147	0.512153
	m+2		0.517629	0.515471		0.182354	0.182225
	m+3		0.223833	0.223535		0.0777224	0.0769347
Asp 316	m		0.018271	0.0110847		0.253199	0.251351
	m+1		0.258564	0.267302		0.540254	0.544441
	m+2		0.532711	0.531382		0.150452	0.151024
	m+3		0.190454	0.190231		0.056096	0.0531845
Glu 432	m		0.00318081	0.000370043		0.00818323	0.00848235
	m+1		0.0206049	0.0172085		0.224365	0.23245
	m+2		0.214596	0.219091		0.490231	0.487253
	m+3		0.439766	0.441562		0.181318	0.178882
	m+4		0.227268	0.228564		0.0777688	0.0754016
	m+5		0.0945835	0.0932042		0.0181339	0.0175311
Glu 330	m		0.0109832	0.0015064		0.0392897	0.0273749
	m+1		0.0686449	0.0578733		0.683844	0.696039
	m+2		0.535649	0.555044		0.189273	0.190974
	m+3		0.282599	0.286075		0.0740103	0.072748
	m+4		0.102125	0.0995011		0.0135827	0.012865
Lys 431	m		0.00544707	4.89497e-05		0.0676187	0.0518612
	m+1		0.00989583	0.00248933		0.369173	0.368614
	m+2		0.0499266	0.0425482		0.356285	0.367567
	m+3		0.270352	0.271137		0.14008	0.14431
	m+4		0.405586	0.415133		0.0513893	0.0526633
	m+5		0.186577	0.193478		0.0123635	0.0123573
	m+6		0.0722154	0.0751657		0.00309089	0.00262693
Arg 442	m		0.00212597	0.000124243		0.00727647	0.00349025
	m+1		0.00833381	0.00601982		0.0917759	0.100624
	m+2		0.0850672	0.0848173		0.32679	0.336908
	m+3		0.286723	0.291612		0.368076	0.360034
	m+4		0.373689	0.366191		0.139357	0.13656
	m+5		0.176767	0.181571		0.0536959	0.0506979
	m+6		0.0672941	0.0696637		0.0130284	0.0116854
His 440	m		0.00715049	1.66489e-07		0.194043	0.186737
	m+1		0.0101371	2.3749e-05		0.41249	0.415325
	m+2		0.00608159	0.00136276		0.220374	0.227932
	m+3		0.0442304	0.0409405		0.117293	0.119556
	m+4		0.485378	0.509617		0.038378	0.0372843
	m+5		0.319163	0.320057		0.0134283	0.0108871
	m+6		0.12786	0.127998		0.00399328	0.00227878
Tyr 466	m		0.00361092	1.18086e-09		0.052313	0.040604
	m+1		0.00200291	1.85992e-07		0.195464	0.197997
	m+2		0.0013438	1.28411e-05		0.330482	0.345547
	m+3		0.0017529	0.000518614		0.257709	0.265095
	m+4		0.00763662	0.0119252		0.104191	0.104155
	m+5		0.147471	0.153933		0.0383997	0.0359001
	m+6		0.533564	0.526168		0.0115907	0.00856035
	m+7		0.195018	0.200406		0.00417324	0.00180563
	m+8		0.0864944	0.0862023		0.00247003	0.000293861
	m+9		0.0211058	0.0208339		0.00320735	4.09973e-05
Tyr 302	m		0.0141764	0.00968228		0.297132	0.288828
	m+1		0.779589	0.786389		0.551738	0.560352
	m+2		0.206235	0.203929		0.15113	0.150821
Gluc 554	m		0.00498667	3.29396e-07		0.0850663	0.0777099
	m+1		0.00336523	3.7532e-05		0.28172	0.2761
	m+2		0.00324287	0.00191682		0.329662	0.32676
	m+3		0.0440123	0.0500795		0.175848	0.183899
	m+4		0.524441	0.51901		0.088536	0.0923055
	m+5		0.267706	0.273063		0.0299898	0.032618
	m+6		0.152246	0.155892		0.00917825	0.0106082
Gluc 319	m		0.00855349	2.86592e-05		0.121936	0.114119
	m+1		0.00640139	0.00192625		0.359119	0.369344
	m+2		0.0641829	0.0704654		0.351023	0.354265
	m+3		0.717456	0.727869		0.120495	0.118129
	m+4		0.203407	0.199711		0.0474269	0.044143
Fruc 553	m		0.001533	3.28831e-07		0.0838725	0.0775995
	m+1		0.00131662	3.74687e-05		0.282325	0.275974
	m+2		0.00148895	0.00191366		0.327902	0.327081
	m+3		0.0406435	0.0500001		0.177028	0.184189
	m+4		0.527578	0.518287		0.0880015	0.0921317
	m+5		0.272982	0.274268		0.0308609	0.0325092
	m+6		0.154458	0.155494		0.0100094	0.0105156
Fruc 319	m		0.0144638	2.86592e-05		0.120689	0.114119
	m+1		0.0073586	0.00192625		0.358879	0.369344
	m+2		0.0611792	0.0704654		0.352968	0.354265
	m+3		0.718077	0.727869		0.12059	0.118129
	m+4		0.198922	0.199711		0.0468737	0.044143
Fruc 159	m		0.0192388	0.0112826		0.81221	0.782651
	m+1		0.828103	0.825389		0.13394	0.149128
	m+2		0.152658	0.163329		0.0538507	0.0682209
Ala 260	m	[2-13C]-glycerol	0.0327088	0.0323736	[2-13C]-acetate	0.00858294	0.000163792
	m+1		0.662784	0.651895		0.0136242	0.0116095
	m+2		0.224024	0.234326		0.542572	0.55617
	m+3		0.0804831	0.0814055		0.435221	0.432057
Ala 232	m		0.0667021	0.0811596		0.00937037	0.000352069
	m+1		0.745677	0.738089		0.0203996	0.0241023
	m+2		0.187621	0.180752		0.97023	0.975546
Gly 246	m		0.022726	0.0153132		0.0182103	0.00566771
	m+1		0.80662	0.814334		0.545178	0.558396
	m+2		0.170654	0.170353		0.436611	0.435936
Gly 218	m		0.0396544	0.0447442		0.0239793	0.0102671
	m+1		0.960346	0.955256		0.976021	0.989733
Val 288	m		0.00813455	0.00308801		0.00714634	5.77695e-08
	m+1		0.0775876	0.0896642		0.00373559	8.03828e-06
	m+2		0.581735	0.577012		0.00510453	0.000634983
	m		0.233095	0.232154		0.019258	0.0248345
	m+3		0.0807039	0.0799234		0.541637	0.551367
	m+4		0.0187438	0.0181585		0.423119	0.423156
Val 260	m		0.0148117	0.00737815		0.0097611	1.23961e-07
	m+1		0.110966	0.132761		0.00919983	1.69484e-05
	m+2		0.617725	0.616607		0.0079797	0.00126462
	m+3		0.188707	0.179966		0.0339198	0.0469162
	m+4		0.0677896	0.0632872		0.93914	0.951802
Leu 274	m		0.00941503	0.00629226		0.00658861	1.25218e-09
	m+1		0.0945858	0.114236		0.00273656	2.93674e-07
	m+2		0.54798	0.544101		0.00186985	2.95191e-05
	m+3		0.244194	0.238212		0.00995113	0.00172334
	m+4		0.0838238	0.0787216		0.0358642	0.0559673
	m+5		0.0200019	0.0184371		0.94299	0.94228
Leu 200	m		0.0114191	0.00697335		0.00631488	1.25758e-09
	m+1		0.102753	0.126089		0.00169436	2.94848e-07
	m+2		0.595783	0.593474		0.00145647	2.96248e-05
	m+3		0.223247	0.215739		0.00678539	0.00172859
	m+4		0.0562733	0.0494214		0.0390629	0.0560807
	m+5		0.0105243	0.00830347		0.944686	0.942161
Ile 274	m		0.0102526	0.00541011		0.00437843	2.5483e-08
	m+1		0.0842236	0.0970656		0.00463599	5.98568e-06
	m+2		0.474153	0.468626		0.00467891	0.000565354
	m+3		0.303428	0.305633		0.0159684	0.0258616
	m+4		0.10002	0.0967921		0.541681	0.575737
	m+5		0.0279226	0.0264725		0.428657	0.39783
Ile 200	m		0.0189171	0.00598899		0.00650546	2.66859e-08
	m+1		0.0989423	0.107012		0.00312341	6.26627e-06
	m+2		0.509953	0.510686		0.00632641	0.000591579
	m+3		0.288088	0.296865		0.0333728	0.0270387
	m+4		0.0680863	0.0664324		0.554157	0.600905
	m+5		0.0160127	0.0130159		0.396515	0.371459
Pro 258	m		0.0165081	0.0103953		0.00646579	1.00079e-06
	m+1		0.149886	0.156281		0.0114203	0.000265304
	m+2		0.582547	0.588616		0.0207217	0.0244022
	m+3		0.186691	0.182266		0.77362	0.788441
	m+4		0.0643682	0.0624416		0.187773	0.186891
Ser 390	m		0.0123621	0.0108794		0.00848194	5.57749e-05
	m+1		0.641011	0.648299		0.0117039	0.0107491
	m+2		0.237734	0.233207		0.513427	0.522568
	m+3		0.108893	0.107615		0.466387	0.466627
Ser 362	m		0.0274504	0.0228738		0.0107129	0.000107497
	m+1		0.717411	0.731954		0.0219842	0.0204888
	m+2		0.255139	0.245173		0.967303	0.979404
Ser 288	m		0.0212884	0.0242354		0.0135859	0.000107661
	m+1		0.757041	0.773745		0.0218774	0.020512
	m+2		0.22167	0.20202		0.964537	0.97938
Thr 404	m		0.0215077	0.0183135		0.00902069	2.93179e-05
	m+1		0.362915	0.362939		0.0102883	0.00489661
	m+2		0.38387	0.384738		0.2361	0.246349
	m+3		0.168361	0.170713		0.542775	0.541938
	m+4		0.0633456	0.0632955		0.201816	0.206787
Thr 376	m		0.0514318	0.0505925		0.0106801	6.74928e-05
	m+1		0.469912	0.463733		0.018933	0.0112539
	m+2		0.34055	0.346811		0.537211	0.544877
	m+3		0.138106	0.138864		0.433176	0.443802
Phe 336	m		0.00445971	3.14871e-06		0.00586237	2.90603e-13
	m+1		0.00372727	0.000550759		0.00297771	1.48118e-10
	m+2		0.0163577	0.0309163		0.00218676	3.23888e-08
	m+3		0.560654	0.555678		0.00204718	3.88522e-06
	m+4		0.284087	0.285808		0.00253571	0.000270219
	m+5		0.0952652	0.0968284		0.0143302	0.0104158
	m+6		0.0254399	0.0249657		0.178058	0.180598
	m+7		0.00600596	0.00449912		0.36919	0.377029
	m+8		0.00224613	0.000676206		0.299749	0.306886
	m+9		0.00175784	7.46418e-05		0.123063	0.124798
Phe 234	m		0.00551712	5.97918e-06		0.00770945	5.39517e-13
	m+1		0.00561971	0.000897958		0.00375434	2.72024e-10
	m+2		0.0238239	0.0418627		0.0026702	5.88605e-08
	m+3		0.628005	0.629492		0.00254974	6.98577e-06
	m+4		0.262405	0.259197		0.00423618	0.000480283
	m+5		0.0586251	0.0572475		0.0166637	0.0182453
	m+6		0.0121057	0.0102847		0.305447	0.307868
	m+7		0.00254198	0.000959013		0.450059	0.462132
	m+8		0.00135648	5.3247e-05		0.20691	0.211267
Phe 302	m		0.0179751	0.0148019		0.0126469	0.00552987
	m+1		0.783412	0.786152		0.537728	0.545061
	m+2		0.198613	0.199046		0.449625	0.44941
Asp 418	m		0.0201774	0.0182999		0.00573722	2.92993e-05
	m+1		0.360956	0.362341		0.00901458	0.0048935
	m+2		0.384947	0.384141		0.236714	0.246193
	m+3		0.17048	0.171219		0.545434	0.541641
	m+4		0.0634393	0.0639991		0.203101	0.207243
Asp 390	m		0.0465889	0.0505816		0.00830974	6.74855e-05
	m+1		0.471763	0.463315		0.0122877	0.0112527
	m+2		0.342299	0.346458		0.539242	0.54482
	m+3		0.139349	0.139646		0.44016	0.443859
Asp 316	m		0.0523451	0.0549298		0.010657	7.03869e-05
	m+1		0.504998	0.499107		0.0130487	0.0117313
	m+2		0.331503	0.337544		0.558015	0.567379
	m+3		0.111154	0.10842		0.418279	0.420819
Glu 432	m		0.00747022	0.00467978		0.00441097	5.57899e-07
	m+1		0.0727233	0.0845146		0.00278006	0.000148246
	m+2		0.41904	0.41548		0.0101568	0.0137138
	m+3		0.317422	0.315983		0.454274	0.449848
	m+4		0.13648	0.133398		0.380121	0.382927
	m+5		0.0468649	0.0459441		0.148257	0.153363
Glu 330	m		0.0175525	0.00995794		0.00648344	9.6573e-07
	m+1		0.143166	0.150149		0.00985862	0.000256053
	m+2		0.562709	0.570549		0.0185635	0.0235588
	m+3		0.204856	0.200147		0.748024	0.761869
	m+4		0.0717164	0.0691963		0.21707	0.214315
Lys 431	m		0.0128887	0.00185552		0.00985476	1.07633e-08
	m+1		0.0571406	0.0536538		0.00554535	2.54441e-06
	m+2		0.362499	0.362102		0.00930546	0.000246632
	m+3		0.33765	0.345843		0.0219525	0.0118347
	m+4		0.157213	0.161499		0.276286	0.283473
	m+5		0.0573193	0.0590797		0.467339	0.481793
	m+6		0.0152893	0.0159671		0.209716	0.22265
Arg 442	m		0.00665408	0.00342711		0.00610443	3.63365e-07
	m+1		0.0581108	0.0631152		0.00485295	9.67293e-05
	m+2		0.342707	0.326351		0.00933046	0.00897854
	m+3		0.339987	0.339894		0.300313	0.2973
	m+4		0.170084	0.179677		0.38622	0.390769
	m+5		0.0648997	0.0676767		0.213405	0.219965
	m+6		0.0175569	0.019859		0.0797747	0.0828904
His 440	m		0.0100107	0.00182821		0.00740224	4.59534e-08
	m+1		0.14038	0.146947		0.0119044	1.22988e-05
	m+2		0.493347	0.519412		0.0143838	0.0011538
	m+3		0.222819	0.21335		0.0455144	0.039124
	m+4		0.0967213	0.0902942		0.103551	0.114592
	m+5		0.0271462	0.0229409		0.447321	0.466691
	m+6		0.0095762	0.00522827		0.369924	0.378427
Tyr 466	m		0.00593571	2.71167e-06		0.012133	2.5793e-13
	m+1		0.00637578	0.000474633		0.00746042	1.31495e-10
	m+2		0.0160683	0.0266811		0.00431919	2.87628e-08
	m+3		0.48223	0.481702		0.00279766	3.45179e-06
	m+4		0.299469	0.303534		0.0049867	0.000240245
	m+5		0.128085	0.131949		0.00972799	0.00927312
	m+6		0.0423335	0.0426074		0.160144	0.161391
	m+7		0.0113991	0.0105179		0.342296	0.353878
	m+8		0.00400365	0.0021712		0.304856	0.318323
	m+9		0.00410025	0.000360464		0.15128	0.156892
Tyr 302	m		0.0159098	0.0148019		0.0124158	0.00552987
	m+1		0.783216	0.786152		0.536372	0.545061
	m+2		0.200874	0.199046		0.451212	0.44941
Gluc 554	m		0.0104783	0.000484667		0.00367614	8.32568e-07
	m+1		0.0449663	0.043424		0.00368033	0.000145813
	m+2		0.479997	0.482933		0.00776749	0.00755507
	m+3		0.254448	0.257508		0.0251458	0.0355238
	m+4		0.144782	0.148103		0.253731	0.261051
	m+5		0.0492429	0.0509437		0.410963	0.408348
	m+6		0.016085	0.0166028		0.295036	0.287376
Gluc 319	m		0.0163534	0.00826988		0.00771824	3.29867e-05
	m+1		0.628327	0.637177		0.0117425	0.00568623
	m+2		0.227999	0.226604		0.283954	0.28263
	m+3		0.103091	0.103713		0.437874	0.450826
	m+4		0.0242298	0.0242356		0.258711	0.260825
Fruc 553	m		0.00254227	0.000483965		0.00252046	8.31058e-07
	m+1		0.038526	0.0433628		0.00145519	0.000145551
	m+2		0.485394	0.482381		0.00451146	0.00754186
	m+3		0.261818	0.258699		0.0209626	0.035485
	m+4		0.145969	0.147778		0.253801	0.260684
	m+5		0.04967	0.0508453		0.417725	0.408427
	m+6		0.0160811	0.0164495		0.299024	0.287716
Fruc 319	m		0.0164934	0.00826988		0.0140892	3.29867e-05
	m+1		0.631952	0.637177		0.0118954	0.00568623
	m+2		0.225212	0.226604		0.279681	0.28263
	m+3		0.10239	0.103713		0.438284	0.450826
	m+4		0.0239524	0.0242356		0.25605	0.260825
Fruc 159	m		0.0834066	0.0761644		0.0692574	0.0341056
	m+1		0.819461	0.824526		0.0846278	0.0786319
	m+2		0.0971327	0.0993101		0.846115	0.887263
Ala 260	m	50% [U13C]-glycerol	0.36833	0.367232	50% [U13C]-acetate	0.170344	0.165513
	m+1		0.173227	0.172794		0.280672	0.282678
	m+2		0.138556	0.141054		0.311721	0.313525
	m+3		0.319887	0.318921		0.237263	0.238284
Ala 232	m		0.394387	0.393942		0.218363	0.214335
	m+1		0.232907	0.231939		0.46637	0.469133
	m+2		0.372706	0.374119		0.315267	0.316532
Gly 246	m		0.464354	0.459977		0.345845	0.346052
	m+1		0.112638	0.118539		0.24817	0.243494
	m+2		0.423008	0.421484		0.405985	0.410454
Gly 218	m		0.499496	0.495617		0.459586	0.455308
	m+1		0.500504	0.504383		0.540414	0.544692
Val 288	m		0.160963	0.159601		0.0461331	0.0395243
	m+1		0.139349	0.137993		0.148671	0.146318
	m+2		0.215676	0.216672		0.248471	0.249147
	m		0.221172	0.222002		0.270293	0.273969
	m+3		0.131116	0.131683		0.198982	0.202339
	m+4		0.131723	0.132049		0.0874498	0.088703
Val 260	m		0.168762	0.169809		0.0582057	0.0502822
	m+1		0.167641	0.166896		0.208795	0.210325
	m+2		0.329486	0.334484		0.336868	0.34419
	m+3		0.179952	0.176024		0.275992	0.277465
	m+4		0.154159	0.152786		0.120139	0.117738
Leu 274	m		0.0935391	0.0914828		0.0301905	0.0247394
	m+1		0.163464	0.165202		0.129852	0.128262
	m+2		0.251069	0.254214		0.270997	0.273002
	m+3		0.242586	0.243149		0.302264	0.306161
	m+4		0.162075	0.16039		0.193263	0.194706
	m+5		0.0872669	0.0855609		0.0734332	0.07313
Leu 200	m		0.102791	0.100375		0.0326165	0.0271635
	m+1		0.170252	0.173885		0.138393	0.138834
	m+2		0.257357	0.262452		0.283864	0.288551
	m+3		0.240529	0.241005		0.306562	0.309821
	m+4		0.152095	0.148441		0.18087	0.180264
	m+5		0.0769764	0.0738421		0.057694	0.0553665
Ile 274	m		0.0970284	0.095468		0.0448054	0.0395066
	m+1		0.162039	0.165335		0.147784	0.146738
	m+2		0.25489	0.258872		0.246103	0.250195
	m+3		0.238834	0.238798		0.271706	0.274337
	m+4		0.160924	0.159764		0.199425	0.201483
	m+5		0.0862846	0.0817637		0.0901768	0.0877398
Ile 200	m		0.107469	0.104792		0.0508357	0.0432915
	m+1		0.170537	0.173782		0.157114	0.157615
	m+2		0.263245	0.267525		0.257231	0.260989
	m+3		0.236225	0.235966		0.272538	0.275598
	m+4		0.1491	0.14801		0.188035	0.190778
	m+5		0.0734229	0.0699256		0.0742451	0.0717279
Pro 258	m		0.151683	0.156468		0.100806	0.0979889
	m+1		0.188245	0.185096		0.222787	0.222303
	m+2		0.319974	0.323855		0.258109	0.258384
	m+3		0.194497	0.190262		0.259829	0.262896
	m+4		0.145601	0.14432		0.158469	0.158428
Ser 390	m		0.358343	0.359043		0.152871	0.149496
	m+1		0.176713	0.178385		0.270657	0.27252
	m+2		0.131727	0.13644		0.318509	0.318812
	m+3		0.333217	0.326133		0.257962	0.259172
Ser 362	m		0.372076	0.374833		0.200519	0.196323
	m+1		0.233342	0.234678		0.451591	0.454606
	m+2		0.394582	0.390489		0.34789	0.349072
Ser 288	m		0.394251	0.397307		0.213738	0.207529
	m+1		0.218628	0.219554		0.461387	0.465306
	m+2		0.387122	0.383139		0.324875	0.327165
Thr 404	m		0.174227	0.173559		0.118294	0.110845
	m+1		0.22129	0.225546		0.172528	0.170173
	m+2		0.20352	0.198566		0.291198	0.293652
	m+3		0.228892	0.229178		0.227796	0.232565
	m+4		0.172069	0.173151		0.190183	0.192766
Thr 376	m		0.195674	0.193418		0.157151	0.14911
	m+1		0.278804	0.281695		0.272607	0.274038
	m+2		0.307547	0.308598		0.314156	0.319441
	m+3		0.217976	0.216289		0.256086	0.257411
Phe 336	m		0.0683387	0.060426		0.00913917	0.00384222
	m+1		0.0757089	0.0746777		0.0267061	0.0238822
	m+2		0.08032	0.0845832		0.0722104	0.0715581
	m+3		0.172992	0.171065		0.137607	0.140052
	m+4		0.13819	0.143996		0.193756	0.199224
	m+5		0.133128	0.138425		0.213649	0.213452
	m+6		0.150949	0.14803		0.171072	0.174347
	m+7		0.0774065	0.0788804		0.108056	0.108176
	m+8		0.0598696	0.0597556		0.0498003	0.0494523
	m+9		0.0430982	0.0401605		0.0180047	0.0160153
Phe 234	m		0.0762236	0.0681403		0.0126258	0.00535319
	m+1		0.078971	0.0809		0.0399337	0.0355158
	m+2		0.138571	0.1402		0.10806	0.106571
	m+3		0.184726	0.185922		0.191222	0.194171
	m+4		0.13802	0.146335		0.235091	0.241625
	m+5		0.1669	0.165767		0.209884	0.214165
	m+6		0.110772	0.110625		0.130459	0.133306
	m+7		0.0624129	0.0623331		0.0561636	0.0551412
	m+8		0.0434026	0.0397774		0.0165616	0.0141505
Phe 302	m		0.456467	0.448338		0.339372	0.337182
	m+1		0.128142	0.135398		0.254565	0.252151
	m+2		0.415391	0.416264		0.406064	0.410667
Asp 418	m		0.175236	0.173388		0.116372	0.1107
	m+1		0.220819	0.225289		0.170471	0.169968
	m+2		0.202864	0.19857		0.292245	0.293523
	m+3		0.228475	0.229358		0.230469	0.232656
	m+4		0.172606	0.173395		0.190444	0.193152
Asp 390	m		0.196965	0.193288		0.154799	0.148963
	m+1		0.275375	0.281345		0.269552	0.273792
	m+2		0.305541	0.308653		0.316537	0.319476
	m+3		0.222119	0.216714		0.259113	0.257769
Asp 316	m		0.2114	0.208213		0.167645	0.159697
	m+1		0.283383	0.287768		0.277711	0.281786
	m+2		0.300341	0.303673		0.310778	0.31591
	m+3		0.204876	0.200346		0.243865	0.242607
Glu 432	m		0.0854084	0.0834429		0.0725385	0.0676039
	m+1		0.151913	0.154353		0.128451	0.129108
	m+2		0.24369	0.247062		0.219693	0.221752
	m+3		0.241212	0.242165		0.249644	0.252139
	m+4		0.176681	0.174908		0.192329	0.194456
	m+5		0.101096	0.0980691		0.137344	0.134941
Glu 330	m		0.147922	0.150444		0.0980077	0.094296
	m+1		0.186689	0.184674		0.217494	0.218127
	m+2		0.314015	0.319742		0.256511	0.258445
	m+3		0.20218	0.197329		0.263358	0.26468
	m+4		0.149194	0.14781		0.16463	0.164452
Lys 431	m		0.0821434	0.0771549		0.0397791	0.0267304
	m+1		0.133092	0.132399		0.0992681	0.092009
	m+2		0.181286	0.180881		0.178485	0.175983
	m+3		0.210836	0.212315		0.232634	0.23667
	m+4		0.17925	0.179614		0.219062	0.226039
	m+5		0.135337	0.137063		0.154379	0.161003
	m+6		0.0780558	0.0805732		0.0763919	0.0815666
Arg 442	m		0.0519586	0.04777		0.0413897	0.0358828
	m+1		0.122003	0.122547		0.0998675	0.0986695
	m+2		0.203703	0.204706		0.174533	0.175323
	m+3		0.237697	0.239772		0.230238	0.232686
	m+4		0.198201	0.199183		0.21141	0.215584
	m+5		0.127728	0.127484		0.15704	0.158133
	m+6		0.0587091	0.0585387		0.0855212	0.0837216
His 440	m		0.0988054	0.0925932		0.0260173	0.0169617
	m+1		0.146673	0.143546		0.0892236	0.0819621
	m+2		0.159121	0.160237		0.180928	0.180512
	m+3		0.198202	0.200923		0.242771	0.249033
	m+4		0.160421	0.164065		0.232574	0.239518
	m+5		0.139946	0.141996		0.156533	0.159854
	m+6		0.0968311	0.096639		0.0719515	0.072159
Tyr 466	m		0.0622058	0.0524573		0.0174101	0.00332325
	m+1		0.0734096	0.0710017		0.0285516	0.0210474
	m+2		0.0815376	0.0831975		0.0666738	0.0644587
	m+3		0.16414	0.159928		0.128314	0.129269
	m+4		0.141507	0.145653		0.186356	0.189147
	m+5		0.136069	0.14114		0.202179	0.210003
	m+6		0.148409	0.148147		0.172759	0.179877
	m+7		0.0844822	0.0888502		0.114184	0.119308
	m+8		0.063023	0.0655089		0.0587199	0.0604422
	m+9		0.0452167	0.0441155		0.024853	0.0231236
Tyr 302	m		0.453954	0.448338		0.339952	0.337182
	m+1		0.129711	0.135398		0.254011	0.252151
	m+2		0.416335	0.416264		0.406037	0.410667
Gluc 554	m		0.138544	0.139912		0.0262323	0.0193055
	m+1		0.103441	0.102804		0.0779098	0.0767343
	m+2		0.0961838	0.0952437		0.161983	0.162216
	m+3		0.262912	0.267017		0.22758	0.231637
	m+4		0.150523	0.151194		0.231594	0.234833
	m+5		0.112217	0.111637		0.176438	0.176725
	m+6		0.13618	0.132192		0.0982623	0.0985502
Gluc 319	m		0.229315	0.221853		0.0820307	0.0752124
	m+1		0.252623	0.250146		0.206362	0.207768
	m+2		0.0903709	0.0974941		0.280246	0.284932
	m+3		0.219045	0.224877		0.270973	0.273466
	m+4		0.208646	0.20563		0.160388	0.158622
Fruc 553	m		0.134904	0.139714		0.0210984	0.0192747
	m+1		0.102225	0.103137		0.0765769	0.0766779
	m+2		0.0932664	0.0951735		0.160856	0.16218
	m+3		0.267152	0.266753		0.231071	0.231665
	m+4		0.154417	0.151698		0.230557	0.234917
	m+5		0.11267	0.111449		0.179578	0.17677
	m+6		0.135365	0.132076		0.100263	0.098515
Fruc 319	m		0.22728	0.221853		0.082603	0.0752124
	m+1		0.25067	0.250146		0.20433	0.207768
	m+2		0.0896942	0.0974941		0.279599	0.284932
	m+3		0.22224	0.224877		0.271831	0.273466
	m+4		0.210115	0.20563		0.161637	0.158622
Fruc 159	m		0.464977	0.472496		0.248925	0.229684
	m+1		0.120869	0.119114		0.475542	0.483501
	m+2		0.414154	0.40839		0.275533	0.286815

### Sheet: E_metabolic_fluxes
Net metabolic fluxes
Glycerol uptake rate [mmol gDCW-1 h-1]	9.18808	0.600786				Acetate uptake rate [mmol gDCW-1 h-1]	30.3719	2.35048
Reaction	Relative flux [%]		Absolute flux [mmol gDCW-1 h-1]			Reaction	Relative flux [%]		Absolute flux [mmol gDCW-1 h-1]
GLYC_EX > GLYC	100	0	9.18808	0.600786		ACE_EX > ACE	100	0	30.3719	2.35048
GLYC + ATP > DHAP + FADH2	100	0	9.18808	0.600786		ACE + ATP > ACCOA	100	0	30.3719	2.35048
DHAP > G3P	85.1393	3.29484	7.82267	0.594377		ACCOA + OAA > ICIT	73.2923	0.00137695	22.2602	1.72272
DHAP + G3P > FBP	14.8608	3.29489	1.36542	0.315628		ICIT > AKG + CO2 + NADPH	49.4087	0.204953	15.0063	1.16301
FBP > F6P + ATP	14.8607	3.29486	1.36542	0.315625		AKG > SUC + CO2 + ATP + NADH	47.3256	0.204963	14.3737	1.11412
F6P > G6P	11.2521	3.25485	1.03386	0.306604		SUC > FUM + FADH2	71.2092	0.00149851	21.6276	1.67376
G6P > 6PG + NADPH	10.6276	3.25506	0.976473	0.305817		FUM > MAL	71.2092	0.00145307	21.6276	1.67376
6PG > PYR + G3P	10.6079	3.31606	0.97466	0.311276		MAL > OAA + FADH2	89.0335	5.25193	27.0412	2.63132
6PG > P5P + CO2 + NADPH	0.0197359	0.13762	0.00181335	0.0126452		ICIT > GLYOX + SUC	23.8836	0.204775	7.2539	0.564814
S7P + G3P > P5P + P5P	1.14602	0.0458714	0.105297	0.00807271		ACCOA + GLYOX > MAL	23.8836	0.204775	7.2539	0.564814
E4P + F6P > S7P + G3P	1.146	0.0458688	0.105296	0.00807249		MAL > PYR + CO2 + NADPH	6.0593	5.25375	1.84032	1.60201
F6P + G3P > E4P + P5P	2.24609	0.0458738	0.206372	0.0141371		PYR > ACCOA + CO2 + NADH	2.98197	0.204654	0.905681	0.0936816
G3P > 3PG + NADH + ATP	78.137	3.37661	7.1793	0.562693		PYR + CO2 + ATP > OAA	7.60369	1.18235	2.30938	0.401118
3PG > PEP	73.3842	3.82898	6.7426	0.564045		OAA + ATP > PEP + CO2	19.8019	5.68145	6.01422	1.78723
PEP > PYR + ATP	84.0902	4.79017	7.72628	0.670029		PEP > PYR + ATP	10.0245	5.68123	3.04463	1.74151
PYR > ACCOA + CO2 + NADH	67.6434	1.35965	6.21513	0.42516		PEP > 3PG	8.35145	0.0230669	2.53649	0.196424
ACCOA + OAA > ICIT	51.0557	1.60175	4.69104	0.340214		3PG + NADH + ATP > G3P	5.39038	0.023053	1.63716	0.126893
ICIT > AKG + CO2 + NADPH	47.8276	1.37221	4.39444	0.313785		G3P > DHAP	2.09128	0.0230726	0.63516	0.049652
AKG > SUC + CO2 + ATP + NADH	44.6262	1.37317	4.10029	0.296311		DHAP + G3P > FBP	2.09125	0.0230431	0.635153	0.0496502
SUC > FUM + FADH2	47.8543	1.60263	4.39689	0.323017		FBP > F6P + ATP	2.09128	0.0230726	0.63516	0.049652
FUM > MAL	47.8543	1.60261	4.39689	0.323016		F6P > G6P	0.525008	0.0230488	0.159455	0.0141875
MAL > OAA + FADH2	15.7075	0.480597	1.44321	0.104189		G6P > 6PG + NADPH	0.118915	0.0230818	0.0361167	0.00754703
ICIT > GLYOX + SUC	3.22813	0.324179	0.296603	0.0355433		6PG > PYR + G3P	0.118882	0.023087	0.0361068	0.00754824
ACCOA + GLYOX > MAL	3.22813	0.324179	0.296603	0.0355433		6PG > P5P + CO2 + NADPH	3.26598e-05	0.000112502	9.9194e-06	3.41777e-05
MAL > PYR + CO2 + NADPH	35.3749	1.68046	3.25028	0.262694		S7P + G3P > P5P + P5P	0.354639	0.000190753	0.107711	0.00833592
PYR + CO2 + ATP > OAA	53.7988	2.12517	4.94308	0.377619		E4P + F6P > S7P + G3P	0.354657	0.000168698	0.107716	0.00833629
OAA + ATP > PEP + CO2	13.0068	0.93708	1.19508	0.116273		F6P + G3P > E4P + P5P	1.07068	4.74883e-05	0.325185	0.0251661
CO2 > CO2_EX	154.7	4.45731	14.2139	1.01565		CO2 > CO2_EX	117.974	1.79831	35.8309	2.82623
