## Supplementary material for "Contextual flexibility in *Pseudomonas aeruginosa* central carbon metabolism during growth in single carbon sources": File_S3

### Sheet: A_Transcript_Protein_Flux_Corr
Reaction	Gene	Flux FC	Flux FC (log2)	Transcript FC (log2)	Protein FC (log2)
ACE_EX > ACE	PA3234	1000	9.96578	4.62634	2.2
ACE + ATP > ACCOA	acs	1000	9.96578	4.69202	2.47
	ack	1000	9.96578	0.511153	0.6
	pta	1000	9.96578	1.02025	0.52
GLYC_EX > GLYC	gplF	0.001	-9.96578	-5.93888	-5.01
GLYC + ATP > DHAP + FADH2	glpD	0.001	-9.96578	-5.31277	-3.4										transcripts
	glpK	0.001	-9.96578	-7.63713	-3.93										proteins
	gpsA	0.001	-9.96578	0.247076	0.25
DHAP > G3P	tpi	0.024563	-5.34737	0.196336	0.2
DHAP + G3P > FBP	fda	0.140723	-2.82907	-0.0918488	0.07
FBP > F6P + ATP	fbp	0.140725	-2.82905	-0.0460482	0.14
F6P > G6P	pgi	0.0466585	-4.42171	0.121612	-0.11
G6P > 6PG + NADPH	zwf	0.0111893	-6.48174	-6.01007	-3.91
	PA5439	0.0111893	-6.48174	0.20882	0.15
	pgl	0.0111893	-6.48174	-5.74229	-3.1
6PG > PYR + G3P	edd	0.011207	-6.47946	-4.21279	-3.53
	eda	0.011207	-6.47946	-4.62199	-4.27
S7P + G3P > P5P + P5P	tkt	0.309453	-1.69221	0.032404	-0.05
E4P + F6P > S7P + G3P	tal	0.309473	-1.69211	0.294147	-0.63
F6P + G3P > E4P + P5P	tkt	0.476686	-1.06889	0.032404	-0.05
G3P > 3PG + NADH + ATP	gapA	0.0689863	-3.85755	-4.66951	-3.76
	PA3001	0.0689863	-3.85755	1.07179	1.34
	PA2323	0.0689863	-3.85755	-2.48885	-2.79
	pgk	0.0689863	-3.85755	0.878979	0.86
3PG > PEP	pgm	0.113804	-3.13537	0.198463	0.13
	eno	0.113804	-3.13537	0.562294	0.43
PEP > PYR + ATP	pykF	0.119211	-3.06841	-0.351957
	pykA	0.119211	-3.06841	0.709906	0.55
	pps	0.119211	-3.06841	0.202214
PYR > ACCOA + CO2 + NADH	aceE	0.0440837	-4.50361	-0.513198	-2.24
	aceF	0.0440837	-4.50361	-0.191613	-2.01
	lpd	0.0440837	-4.50361	0.981333	0.98
ACCOA + OAA > ICIT	gltA	1.43553	0.521588	0.9512	1.64
	prpC	1.43553	0.521588	1.30939	0.52
ICIT > AKG + CO2 + NADPH	idh	1.03306	0.0469203	1.78918	2.34
	icd	1.03306	0.0469203	1.28656	-0.26
AKG > SUC + CO2 + ATP + NADH	sucA	1.06049	0.0847322	1.01087	1.45
	sucB	1.06049	0.0847322	1.00758	1.25
	sucC	1.06049	0.0847322	0.672666	0.05
	sucD	1.06049	0.0847322	0.721837	0.06
	lpd3	1.06049	0.0847322	-0.12458	-0.6
SUC > FUM + FADH2	sdhA	1.48804	0.573415	0.851788	1.31
	sdhB	1.48804	0.573415	1.04162	1.06
	sdhC	1.48804	0.573415	0.599656	1.46
	sdhD	1.48804	0.573415	0.63504	0.78
FUM > MAL	PA4333	1.48804	0.573416	0.641606	1.35
	fumC1	1.48804	0.573416	-0.526328	0.13
	fumC2	1.48804	0.573416	-0.000523	-0.94
MAL > OAA + FADH2	mqoA	5.66823	2.5029	-1.51939	-0.82
	mqoB	5.66823	2.5029	1.64553	1.82
ICIT > GLYOX + SUC	aceA	7.39859	2.88725	3.5121	4.47
ACCOA + GLYOX > MAL	glcB	7.39859	2.88725	1.97814	2.56
MAL > PYR + CO2 + NADPH	PA5046	0.171288	-2.54551	-1.10341	-1.35
	PA3471	0.171288	-2.54551	0.193665	0.29
PYR + CO2 + ATP > OAA	PA1400	0.141336	-2.8228	-0.26878	0.29
	PA5435	0.141336	-2.8228	-0.928378	-1.25
	PA5436	0.141336	-2.8228	-0.745676	-1.1
OAA + ATP > PEP + CO2	pckA	1.52243	0.606375	0.956423	1.32
	ppc	1.52243	0.606375	0.103532	-0.42

### Sheet: B_FC_RNA_versus_FC_Protein
PAO1_Locus	FC_RNA	FC_Protein	Name
PA0523	6.38242	4.04	norC
PA0524	6.07197	4.2	norB
PA3392	6.00535	3.54	nosZ
PA0518	5.88735	2.04	nirM
PA0519	5.62353	2.95	nirS
PA2664	5.35878	3.33	fhp
PA2663	5.26919	0.72	ppyR
PA0517	5.25514	2.58	nirC
PA3393	4.85644	4.36	nosD
PA1410	4.83362	3.9	PA1410
PA0510	4.79571	3.4	nirE
PA0514	4.71322	3.89	nirL
PA0513	4.69595	3.61	nirG
PA3235	4.69266	2.21	PA3235
PA0887	4.69202	2.47	acsA
PA3234	4.62634	2.2	PA3234
PA1409	4.59339	5.22	aphA
PA0516	4.57936	2.81	nirF
PA0509	4.54845	2.35	nirN
PA0511	4.3784	3.38	nirJ
PA0512	4.36945	3.19	nirH
PA0515	4.33278	3.87	PA0515
PA3396	4.31149	3.76	nosL
PA2662	4.10288	1.7	PA2662
PA3233	3.95391	2.45	PA3233
PA0525	3.94967	3.94	PA0525
PA0321	3.94946	4.24	PA0321
PA3394	3.91785	1.26	nosF
PA3391	3.90054	2.87	nosR
PA3568	3.8913	1.71	PA3568
PA3912	3.80739	2.34	PA3912
PA4290	3.80522	3.4	PA4290
PA3038	3.63927	0.52	opdQ
PA3911	3.62024	2.64	PA3911
PA2634	3.5121	4.47	aceA
PA5445	3.33367	5.26	PA5445
PA3232	3.24653	3.09	PA3232
PA3913	3.22999	2.41	PA3913
PA4587	3.22714	4.12	ccpR
PA5167	3.1254	1.17	dctP
PA0752	2.98901	2.66	PA0752
PA4289	2.95588	-0.91	PA4289
PA0755	2.88514	3.67	opdH
PA0754	2.80073	1.92	PA0754
PA3445	2.76682	2.28	PA3445
PA3937	2.74575	3.4	PA3937
PA0633	2.73815	-0.41	PA0633
PA4714	2.70192	0.93	PA4714
PA4198	2.68615	2.75	PA4198
PA3880	2.66749	2.9	PA3880
PA1555	2.63234	3.89	ccoP2
PA0623	2.61259	0.59	PA0623
PA3712	2.60643	1.69	PA3712
PA1556	2.56934	3.97	ccoO2
PA3444	2.52765	2.74	PA3444
PA2679	2.52345	2.47	PA2679
PA1557	2.49523	4.24	ccoN2
PA0622	2.49315	0.55	PA0622
PA0323	2.48342	1.65	PA0323
PA0046	2.39733	2.8	PA0046
PA3872	2.36583	2.03	narI
PA4501	2.29329	-0.45	opdD
PA0045	2.28579	2.29	PA0045
PA5153	2.27046	-0.91	PA5153
PA1123	2.25586	3.9	PA1123
PA3938	2.23137	2.65	PA3938
PA0520	2.18846	4.2	nirQ
PA1333	2.18303	2.24	PA1333
PA2309	2.15547	1.68	PA2309
PA2204	2.15053	0.68	PA2204
PA4067	2.14339	2.55	oprG
PA0141	2.10768	2.04	PA0141
PA0912	2.10087	0.3	PA0912
PA1331	2.09249	0.81	PA1331
PA4770	2.05272	2.01	lldP
PA0482	1.97814	2.56	glcB
PA0625	1.97672	1.91	PA0625
PA1787	1.96359	2.16	acnB
PA1337	1.95049	0.15	ansB
PA5155	1.94971	0.57	PA5155
PA2661	1.92293	-0.05	PA2661
PA0624	1.91103	1.79	PA0624
PA1617	1.89857	-0.58	PA1617
PA4504	1.897	0.43	dppC
PA4022	1.89679	0.13	hdhA
PA5154	1.89105	0.7	PA5154
PA0602	1.83938	0.16	PA0602
PA3874	1.83462	1.92	narH
PA4771	1.83085	1.79	lldD
PA0423	1.82457	0.16	pasP
PA5348	1.81842	-1.64	PA5348
PA0282	1.81456	0.96	cysT
PA1746	1.80914	1.9	PA1746
PA4502	1.80502	-0.69	dppA4
PA4356	1.80191	2.06	xenB
PA3271	1.79665	2.52	PA3271
PA1493	1.79551	0.33	cysP
PA2624	1.78918	2.34	idh
PA5217	1.76097	1.32	PA5217
PA4922	1.75226	0.74	azu
PA0713	1.75219	0.64	PA0713
PA4236	1.75208	0.26	katA
PA2830	1.73723	1.3	htpX
PA5429	1.72575	3.48	aspA
PA3875	1.6998	1.16	narG
PA3441	1.68208	2.89	PA3441
PA1070	1.66897	0.28	braG
PA0028	1.66045	-0.47	PA0028
PA2203	1.64927	1.72	PA2203
PA4640	1.64553	1.82	mqoB
PA0295	1.63859	2.19	PA0295
PA4195	1.63521	1.56	PA4195
PA1668	1.63019	-0.55	dotU2
PA0208	1.62484	-1.81	mdcA
PA0615	1.61163	-0.77	PA0615
PA4661	1.60697	1.93	pagL
PA1551	1.60426	2.5	PA1551
PA0200	1.60143	2.5	PA0200
PA1342	1.58973	-0.39	aatJ
PA0741	1.58915	1.28	PA0741
PA0027	1.587	-0.41	PA0027
PA4505	1.57968	0.11	dppD
PA3450	1.57776	1.29	lsfA
PA1429	1.57765	2.17	PA1429
PA3670	1.57056	1.33	PA3670
PA0604	1.54829	-1.05	agtB
PA0867	1.5454	1.04	mliC
PA1992	1.53976	1.25	ercS
PA3871	1.5327	1.85	PA3871
PA4503	1.53174	0.34	dppB
PA5558	1.5096	1.58	atpF
PA4865	1.50531	-0.02	ureA
PA1835	1.49886	0.73	PA1835
PA0283	1.49647	0.84	sbp
PA5557	1.49461	1.38	atpH
PA4235	1.48841	1.44	ftnA
PA4697	1.47243	-0.02	PA4697
PA1601	1.47051	2.13	PA1601
PA2943	1.46958	2.12	PA2943
PA4506	1.45879	0.3	dppF
PA3446	1.45717	1.5	PA3446
PA4357	1.44055	1.47	PA4357
PA1340	1.44038	0.82	aatM
PA3690	1.43849	-0.06	PA3690
PA0641	1.43393	1.53	PA0641
PA5442	1.4265	0.42	PA5442
PA4980	1.42629	0.25	PA4980
PA4525	1.41614	1.26	pilA
PA1989	1.41579	1.98	pqqE
PA4867	1.41314	1.62	ureB
PA1341	1.41283	0.89	aatQ
PA3613	1.41195	1.76	PA3613
PA1990	1.41183	2.29	pqqH
PA1837	1.40737	1.47	PA1837
PA1666	1.39909	0.67	lip2
PA4556	1.39817	0.8	pilE
PA3925	1.39207	0.39	PA3925
PA2892	1.39046	-0.45	atuG
PA3935	1.39015	3.44	tauD
PA3449	1.38885	2.23	PA3449
PA0391	1.37881	0.55	PA0391
PA2381	1.377	0.42	PA2381
PA0359	1.37648	1	PA0359
PA5479	1.37528	2.62	gltP
PA0024	1.37131	0.95	hemF
PA1074	1.36365	-1.05	braC
PA1550	1.36002	2.44	PA1550
PA1071	1.35054	0.56	braF
PA1657	1.3496	0.26	hsiB2
PA3533	1.34493	0.33	grxD
PA1806	1.32881	0.21	fabI
PA3672	1.32619	0.98	PA3672
PA4430	1.32542	1.43	PA4430
PA4548	1.32528	2.09	PA4548
PA2598	1.32372	2.17	PA2598
PA2685	1.32058	0.13	vgrG4
PA4429	1.31224	1.84	PA4429
PA0281	1.31143	1.08	cysW
PA0795	1.30939	0.52	prpC
PA1658	1.30339	0.15	hsiC2
PA3614	1.29906	1.04	PA3614
PA5200	1.29622	-0.24	amgR
PA1665	1.2935	0.84	fha2
PA4199	1.29033	0.8	PA4199
PA4431	1.28768	1.41	PA4431
PA2623	1.28656	-0.26	icd
PA1987	1.28566	2.85	pqqC
PA2890	1.28352	-0.47	atuE
PA1549	1.28188	1.86	PA1549
PA1991	1.28094	0.63	PA1991
PA5459	1.27769	0.05	PA5459
PA1986	1.27576	1.96	pqqB
PA5025	1.27245	0.98	metY
PA4555	1.26892	-0.18	pilY2
PA0304	1.26401	1.11	spuH
PA1338	1.2553	0.01	ggt
PA4772	1.24696	1.57	PA4772
PA3836	1.24244	-0.57	PA3836
PA5112	1.23345	-0.17	estA
PA3866	1.22591	1.16	PA3866
PA4496	1.22566	-1.41	dppA1
PA5128	1.22005	0.72	secB
PA4054	1.21887	1.12	ribB
PA0807	1.21459	0.23	ampDh3
PA3931	1.21131	0.28	PA3931
PA1155	1.21123	1.19	nrdB
PA0173	1.21002	-0.64	PA0173
PA2599	1.20921	0.26	PA2599
PA1203	1.20784	1.01	PA1203
PA1838	1.20731	1.59	cysI
PA4400	1.20483	1.71	mutT
PA0416	1.20155	0.81	chpD
PA0025	1.19277	0.69	aroE
PA1561	1.19241	0.64	aer
PA3079	1.1875	0.21	PA3079
PA0020	1.18636	0.72	tsaP
PA1913	1.18563	1.05	PA1913
PA0794	1.1856	0.73	PA0794
PA0796	1.18217	0.58	prpB
PA3082	1.1806	1.26	gbt
PA4055	1.1715	1.42	ribC
PA5555	1.17139	1.34	atpG
PA0201	1.16776	1.16	PA0201
PA4318	1.16773	0.75	PA4318
PA5043	1.16332	0.81	pilN
PA4571	1.16153	1.21	PA4571
PA3716	1.15984	1.27	PA3716
PA5440	1.15439	3.01	PA5440
PA4288	1.15347	0.27	PA4288
PA5040	1.15332	0.63	pilQ
PA0415	1.15299	0.69	chpC
PA4909	1.14747	-0.85	PA4909
PA0126	1.14463	1	PA0126
PA3960	1.14136	0.11	PA3960
PA0300	1.14012	-0.25	spuD
PA3518	1.14004	-1.86	PA3518
PA2952	1.13771	0.56	etfB
PA2119	1.13753	2.06	PA2119
PA4442	1.12706	0.86	cysN
PA2847	1.1253	-0.31	PA2847
PA3054	1.11899	0.65	PA3054
PA1812	1.11531	1.72	mltD
PA5553	1.11365	1.08	atpC
PA5560	1.10298	1.81	atpB
PA3262	1.10287	1.2	PA3262
PA0303	1.1019	1.05	spuG
PA5041	1.10158	0.88	pilP
PA1339	1.09952	0.74	aatP
PA2575	1.09692	0.22	PA2575
PA0793	1.0956	0.54	PA0793
PA2625	1.09472	1.56	PA2625
PA2540	1.08995	0.05	PA2540
PA4348	1.08677	2.32	PA4348
PA1973	1.08237	1.09	pqqF
PA3001	1.07179	1.34	PA3001
PA1119	1.06584	0.19	yfiB
PA2604	1.06169	0.1	PA2604
PA1025	1.06156	0.7	PA1025
PA2537	1.06087	0.61	PA2537
PA5044	1.06039	0.65	pilM
PA4811	1.05798	0.81	fdnH
PA0203	1.05783	0.74	PA0203
PA0202	1.05765	0.18	PA0202
PA1669	1.0574	0.11	icmF2
PA4317	1.05535	0.74	PA4317
PA2889	1.05141	-0.74	atuD
PA4453	1.0497	-0.01	PA4453
PA4200	1.04889	1.65	PA4200
PA4866	1.04775	1.18	PA4866
PA1584	1.04162	1.06	sdhB
PA5137	1.03944	-0.66	PA5137
PA4389	1.03664	0.47	PA4389
PA3485	1.03633	-0.22	tsi3
PA4569	1.03472	1.07	ispB
PA3922	1.03085	-2.3	PA3922
PA2684	1.02997	0.15	tse5
PA3080	1.02971	-0.66	PA3080
PA1486	1.02802	0.45	bapF
PA2951	1.02209	0.6	etfA
PA2667	1.0216	0.58	mvaU
PA0835	1.02025	0.52	pta
PA1050	1.01737	2.15	PA1050
PA0958	1.01724	-1.29	oprD
PA1988	1.01543	2.54	pqqD
PA3040	1.01521	0.55	PA3040
PA3484	1.01445	0	tse3
PA5427	1.01246	1.11	adhA
PA0174	1.01146	-0.43	PA0174
PA1585	1.01087	1.45	sucA
PA3101	1.00787	-0.19	xcpT
PA1586	1.00758	1.25	sucB
PA4632	1.00452	0.71	PA4632
PA4428	1.00335	1.15	sspA
PA0119	1.00218	0.81	PA0119
PA5042	1.00119	0.96	pilO
PA2151	-1.00631	1.53	PA2151
PA3475	-1.00645	-0.84	pheC
PA2176	-1.02389	-1.87	PA2176
PA2290	-1.02502	-1.09	gcd
PA1246	-1.0291	0.49	aprD
PA1930	-1.03138	-0.84	PA1930
PA1697	-1.03673	-0.53	PA1697
PA2444	-1.04125	1.72	glyA2
PA1980	-1.04393	-2.81	eraR
PA2561	-1.04627	-0.08	ctpH
PA4171	-1.06029	-1.6	PA4171
PA1926	-1.06105	0.29	PA1926
PA1350	-1.06145	-0.64	PA1350
PA4915	-1.06412	-0.91	PA4915
PA2301	-1.0692	-1.04	PA2301
PA3416	-1.07566	1.28	PA3416
PA4117	-1.08738	-0.96	bphP
PA3967	-1.08768	-0.14	PA3967
PA1248	-1.08902	-0.24	aprF
PA4621	-1.09159	0.72	PA4621
PA5046	-1.10341	-1.35	PA5046
PA3909	-1.10847	-5.71	eddB
PA1129	-1.11118	0.24	fosA
PA1051	-1.12102	0.01	PA1051
PA3602	-1.12553	-0.74	PA3602
PA2592	-1.1263	-2.54	PA2592
PA0315	-1.13246	-1.6	PA0315
PA2478	-1.13396	-1.7	PA2478
PA2172	-1.13516	-1.53	PA2172
PA4893	-1.13698	-0.26	ureG
PA0987	-1.14395	1.46	PA0987
PA0144	-1.15229	-3.97	PA0144
PA1349	-1.16136	-1.66	PA1349
PA4384	-1.17077	-2.38	PA4384
PA4168	-1.17733	0.73	fpvB
PA1706	-1.17836	-0.39	pcrV
PA1247	-1.17862	-0.6	aprE
PA1325	-1.1986	-3.17	PA1325
PA3561	-1.20247	-1.81	fruK
PA2291	-1.2209	-0.22	PA2291
PA1518	-1.22516	-0.07	PA1518
PA1516	-1.23107	-0.3	PA1516
PA0212	-1.23648	-2.5	mdcE
PA3560	-1.24156	-0.47	fruA
PA2066	-1.24563	-1.41	PA2066
PA2918	-1.25035	-1.2	PA2918
PA2445	-1.25441	1.71	gcvP2
PA2076	-1.25453	-0.46	PA2076
PA2163	-1.26027	-0.68	PA2163
PA3190	-1.27073	-1.91	PA3190
PA0211	-1.2765	-1.02	mdcD
PA0052	-1.27773	-2.62	PA0052
PA2179	-1.28651	-1.38	PA2179
PA2321	-1.29605	-1.93	PA2321
PA4773	-1.30159	-0.11	PA4773
PA4334	-1.30338	-0.95	PA4334
PA0108	-1.30814	-3.1	coIII
PA1914	-1.33157	-3.09	PA1914
PA4144	-1.35305	0.91	PA4144
PA1861	-1.35556	1.02	modC
PA3477	-1.3587	-1.45	rhlR
PA1251	-1.36693	1.11	PA1251
PA1982	-1.40185	-0.85	exaA
PA3562	-1.40465	-1.65	fruI
PA1250	-1.4264	-1.76	aprI
PA2423	-1.43236	-1.62	PA2423
PA2840	-1.45812	0.25	PA2840
PA2304	-1.47673	-2.45	ambC
PA2167	-1.49008	-1.33	PA2167
PA1326	-1.49428	-2.68	ilvA2
PA1517	-1.50165	-0.22	PA1517
PA2067	-1.51682	-1.24	PA2067
PA3452	-1.51939	-0.82	mqoA
PA5220	-1.52904	-3.04	PA5220
PA2591	-1.53122	-0.58	vqsR
PA2435	-1.54106	-0.16	PA2435
PA2303	-1.54203	-2.3	ambD
PA1927	-1.57001	2.77	metE
PA4677	-1.57643	-0.66	PA4677
PA3986	-1.585	-2.55	PA3986
PA2302	-1.58865	-2.51	ambE
PA2305	-1.59805	-2.56	ambB
PA2134	-1.60816	-1.9	PA2134
PA4895	-1.6317	-2.4	PA4895
PA2169	-1.63337	-1.57	PA2169
PA2171	-1.63368	-0.37	PA2171
PA2560	-1.6488	-1.54	PA2560
PA1318	-1.65152	5.16	cyoB
PA2342	-1.66548	-1.13	mtlD
PA3583	-1.67961	-0.25	glpR
PA3196	-1.68214	0.16	PA3196
PA0123	-1.70657	-0.46	PA0123
PA3476	-1.72683	-2.09	rhlI
PA3126	-1.74117	-0.44	ibpA
PA2414	-1.7707	-3.33	PA2414
PA4132	-1.77348	-0.68	PA4132
PA2446	-1.79484	1.53	gcvH2
PA4891	-1.81222	0.22	ureE
PA2433	-1.8125	-1.76	PA2433
PA2559.1	-1.83411	-0.19	srfA
PA1317	-1.84261	4.11	cyoA
PA4127	-1.86157	-0.57	hpcG
PA4335	-1.89683	-0.8	PA4335
PA4170	-1.95703	-0.26	PA4170
PA3599	-1.96626	-0.13	PA3599
PA1319	-1.97775	3.06	cyoC
PA2588	-2.03425	-2.84	PA2588
PA4113	-2.03937	-0.23	PA4113
PA2434	-2.05382	-1	PA2434
PA4336	-2.1117	-1.53	PA4336
PA4066	-2.11661	0.02	PA4066
PA3579	-2.13246	-1.66	PA3579
PA1219	-2.14655	-1.95	PA1219
PA5181	-2.14742	-1.05	PA5181
PA4916	-2.17317	-1.45	nrtR
PA2018	-2.2253	-0.59	mexY
PA0852	-2.22877	-1.52	cbpD
PA1130	-2.24961	-2.64	rhlC
PA2338	-2.27427	-1.74	PA2338
PA1870	-2.30942	-1.37	PA1870
PA3326	-2.32942	-4.22	clpP2
PA5498	-2.33416	-0.45	znuA
PA1869	-2.3381	-2.54	PA1869
PA1984	-2.353	-2.16	exaC
PA5235	-2.39169	-3.36	glpT
PA4131	-2.4049	-0.66	PA4131
PA1218	-2.41704	-5.75	PA1218
PA3191	-2.44236	-1.93	gtrS
PA2019	-2.47632	-0.53	mexX
PA1217	-2.48239	-2.94	PA1217
PA2323	-2.48885	-2.79	PA2323
PA3580	-2.48981	-1.51	PA3580
PA2146	-2.51511	-2.83	PA2146
PA0780	-2.51978	0.85	pruR
PA3192	-2.56312	-2.47	gltR
PA0105	-2.64512	-3.25	coxB
PA3336	-2.69973	-3.36	PA3336
PA2300	-2.7135	-3.02	chiC
PA1126	-2.72311	-0.58	PA1126
PA3724	-2.73064	-4.54	lasB
PA2570	-2.81422	-2.02	lecA
PA1213	-2.84477	-1.27	PA1213
PA3193	-2.86788	-2.1	glk
PA1983	-2.89139	-0.8	exaB
PA0122	-2.9086	-4.51	rahU
PA1214	-2.91639	-3.65	PA1214
PA5537	-2.9467	0.08	PA5537
PA2438	-3.01471	-0.42	PA2438
PA1863	-3.1598	0.61	modA
PA5533	-3.25878	0.04	PA5533
PA1169	-3.48268	-2.34	PA1169
PA1215	-3.4947	-4.02	PA1215
PA4128	-3.6622	0.03	PA4128
PA3335	-3.67206	-4.36	PA3335
PA3327	-3.70478	-4.01	PA3327
PA1221	-3.72111	-3.71	PA1221
PA1216	-3.74177	-4.04	PA1216
PA3333	-3.75223	-4.23	fabH2
PA3329	-3.75883	-5.7	PA3329
PA3330	-3.78778	-4.47	PA3330
PA3331	-3.80469	-4.32	PA3331
PA3332	-3.81386	-4.73	PA3332
PA4129	-3.81888	-3.23	PA4129
PA1220	-3.82292	-4.16	PA1220
PA2379	-3.8645	-3.93	PA2379
PA4133	-3.89401	-0.82	PA4133
PA3328	-3.9652	-4.54	PA3328
PA4064	-4.0751	0.55	PA4064
PA2378	-4.08689	-4.07	PA2378
PA1900	-4.17431	-3.51	phzB2
PA3478	-4.20235	-4.28	rhlB
PA3194	-4.21279	-3.53	edd
PA4130	-4.36197	-1.75	PA4130
PA1127	-4.37448	-4.02	PA1127
PA2069	-4.39757	-4.07	PA2069
PA3181	-4.62199	-4.27	PA3181
PA3601	-4.64828	1.35	PA3601
PA3195	-4.66951	-3.76	gapA
PA1921	-5.03948	-0.83	PA1921
PA1923	-5.12308	0.51	PA1923
PA1899	-5.30012	-3.25	phzA2
PA3582	-5.31277	-3.93	glpK
PA3479	-5.43635	-3.2	rhlA
PA3182	-5.74229	-3.1	pgl
PA1922	-5.89924	0.26	PA1922
PA3581	-5.93888	-5.01	glpF
PA3183	-6.01007	-3.91	zwf
PA4063	-6.02621	0.49	PA4063
PA5535	-6.54796	-0.62	PA5535
PA0781	-6.95468	3.25	PA0781
PA5536	-7.19025	-0.01	dksA2
PA3584	-7.63713	-3.4	glpD

### Sheet: C_FC_Protein_versus_FC_RNA
PAO1_Locus	FC_RNA	FC_Protein	Name
PA0529	0.974295	6.85	PA0529
PA0160	-0.723377	6.41	PA0160
PA0530	0.819731	5.3	PA0530
PA5445	3.33367	5.26	PA5445
PA1409	4.59339	5.22	aphA
PA1318	-1.65152	5.16	cyoB
PA0874	-0.515367	5.04	PA0874
PA2634	3.5121	4.47	aceA
PA3393	4.85644	4.36	nosD
PA5379	-0.431832	4.35	sdaB
PA0321	3.94946	4.24	PA0321
PA1557	2.49523	4.24	ccoN2
PA0524	6.07197	4.2	norB
PA0520	2.18846	4.2	nirQ
PA0531	0.758884	4.14	PA0531
PA4587	3.22714	4.12	ccpR
PA1317	-1.84261	4.11	cyoA
PA0523	6.38242	4.04	norC
PA1556	2.56934	3.97	ccoO2
PA0525	3.94967	3.94	PA0525
PA1410	4.83362	3.9	PA1410
PA1123	2.25586	3.9	PA1123
PA0514	4.71322	3.89	nirL
PA1555	2.63234	3.89	ccoP2
PA0515	4.33278	3.87	PA0515
PA5406	-0.283425	3.81	PA5406
PA3396	4.31149	3.76	nosL
PA0755	2.88514	3.67	opdH
PA0513	4.69595	3.61	nirG
PA0452	-0.519226	3.61	PA0452
PA0545	0.250016	3.56	PA0545
PA3392	6.00535	3.54	nosZ
PA5429	1.72575	3.48	aspA
PA3935	1.39015	3.44	tauD
PA0510	4.79571	3.4	nirE
PA4290	3.80522	3.4	PA4290
PA3937	2.74575	3.4	PA3937
PA0511	4.3784	3.38	nirJ
PA2664	5.35878	3.33	fhp
PA0781	-6.95468	3.25	PA0781
PA1933	-0.421295	3.23	PA1933
PA0512	4.36945	3.19	nirH
PA3232	3.24653	3.09	PA3232
PA1319	-1.97775	3.06	cyoC
PA5440	1.15439	3.01	PA5440
PA4121	-0.293833	2.99	PA4121
PA0519	5.62353	2.95	nirS
PA3880	2.66749	2.9	PA3880
PA3441	1.68208	2.89	PA3441
PA3391	3.90054	2.87	nosR
PA1987	1.28566	2.85	pqqC
PA0162	-0.137284	2.84	opdC
PA0516	4.57936	2.81	nirF
PA1416	-0.635883	2.81	PA1416
PA0046	2.39733	2.8	PA0046
PA1927	-1.57001	2.77	metE
PA4198	2.68615	2.75	PA4198
PA3444	2.52765	2.74	PA3444
PA2453	0.994531	2.73	PA2453
PA0752	2.98901	2.66	PA0752
PA3938	2.23137	2.65	PA3938
PA3911	3.62024	2.64	PA3911
PA4863	0.77554	2.64	PA4863
PA5479	1.37528	2.62	gltP
PA0517	5.25514	2.58	nirC
PA1359	-0.244763	2.57	PA1359
PA0482	1.97814	2.56	glcB
PA4067	2.14339	2.55	oprG
PA1988	1.01543	2.54	pqqD
PA3271	1.79665	2.52	PA3271
PA1551	1.60426	2.5	PA1551
PA0200	1.60143	2.5	PA0200
PA2869	-0.294717	2.49	PA2869
PA0887	4.69202	2.47	acsA
PA2679	2.52345	2.47	PA2679
PA1634	0.984715	2.47	kdpB
PA3233	3.95391	2.45	PA3233
PA1550	1.36002	2.44	PA1550
PA3913	3.22999	2.41	PA3913
PA2127	0.333469	2.37	cgrA
PA0509	4.54845	2.35	nirN
PA3912	3.80739	2.34	PA3912
PA2624	1.78918	2.34	idh
PA4348	1.08677	2.32	PA4348
PA1633	0.164573	2.32	kdpA
PA3607	-0.343344	2.31	potA
PA0045	2.28579	2.29	PA0045
PA1990	1.41183	2.29	pqqH
PA3445	2.76682	2.28	PA3445
PA3337	-0.659273	2.25	rfaD
PA1333	2.18303	2.24	PA1333
PA3927	0.401938	2.24	PA3927
PA3449	1.38885	2.23	PA3449
PA1791	0.877636	2.23	PA1791
PA1673	0.81499	2.23	PA1673
PA4307	0.596226	2.22	pctC
PA4821	-0.036933	2.22	PA4821
PA3235	4.69266	2.21	PA3235
PA4873	-0.0132315	2.21	PA4873
PA3234	4.62634	2.2	PA3234
PA0295	1.63859	2.19	PA0295
PA1429	1.57765	2.17	PA1429
PA2598	1.32372	2.17	PA2598
PA1787	1.96359	2.16	acnB
PA1050	1.01737	2.15	PA1050
PA1601	1.47051	2.13	PA1601
PA2943	1.46958	2.12	PA2943
PA4683	0.725762	2.1	PA4683
PA1183	0.535723	2.1	dctA
PA0165	0.0751033	2.1	PA0165
PA4548	1.32528	2.09	PA4548
PA4356	1.80191	2.06	xenB
PA2119	1.13753	2.06	PA2119
PA3915	0.0172317	2.06	moaB1
PA0518	5.88735	2.04	nirM
PA0141	2.10768	2.04	PA0141
PA3872	2.36583	2.03	narI
PA1546	0.803251	2.03	hemN
PA2753	-0.00381701	2.03	PA2753
PA1599	0.114029	2.02	PA1599
PA4770	2.05272	2.01	lldP
PA4647	0.790697	2.01	uraA
PA1821	0.209164	2.01	PA1821
PA0541	0.516368	2	PA0541
PA4675	-0.136356	2	chtA
PA1989	1.41579	1.98	pqqE
PA1986	1.27576	1.96	pqqB
PA3710	0.742104	1.94	PA3710
PA4661	1.60697	1.93	pagL
PA0754	2.80073	1.92	PA0754
PA3874	1.83462	1.92	narH
PA0625	1.97672	1.91	PA0625
PA1746	1.80914	1.9	PA1746
PA3360	-0.65686	1.9	PA3360
PA1140	0.410988	1.89	PA1140
PA0284	0.823802	1.87	PA0284
PA2126	0.693564	1.87	cgrC
PA1549	1.28188	1.86	PA1549
PA3871	1.5327	1.85	PA3871
PA1552	0.648517	1.85	ccoP1
PA1554	0.500995	1.85	ccoN1
PA4616	-0.14169	1.85	PA4616
PA4429	1.31224	1.84	PA4429
PA1747	0.830821	1.84	PA1747
PA0952	0.12519	1.84	PA0952
PA1553	0.595781	1.83	ccoO1
PA5475	0.541178	1.83	PA5475
PA4640	1.64553	1.82	mqoB
PA5560	1.10298	1.81	atpB
PA1602	0.972705	1.81	PA1602
PA0624	1.91103	1.79	PA0624
PA4771	1.83085	1.79	lldD
PA5357	0.410189	1.78	PA5357
PA5204	0.98524	1.77	argA
PA3613	1.41195	1.76	PA3613
PA3647	0.550188	1.75	PA3647
PA4191	0.396921	1.74	PA4191
PA1365	0.0410334	1.73	PA1365
PA2203	1.64927	1.72	PA2203
PA1812	1.11531	1.72	mltD
PA4685	0.446244	1.72	PA4685
PA2444	-1.04125	1.72	glyA2
PA3568	3.8913	1.71	PA3568
PA4400	1.20483	1.71	mutT
PA2445	-1.25441	1.71	gcvP2
PA2662	4.10288	1.7	PA2662
PA3712	2.60643	1.69	PA3712
PA1207	0.697324	1.69	kefB
PA0765	-0.198757	1.69	mucC
PA2309	2.15547	1.68	PA2309
PA0789	0.410635	1.68	PA0789
PA2524	-0.288165	1.68	czcS
PA4292	0.474005	1.67	PA4292
PA4814	-0.111182	1.66	fadH2
PA0323	2.48342	1.65	PA0323
PA4200	1.04889	1.65	PA4200
PA1580	0.9512	1.64	gltA
PA3941	0.620971	1.64	PA3941
PA2130	-0.619773	1.63	cupA3
PA4867	1.41314	1.62	ureB
PA3000	0.624218	1.61	aroP1
PA4864	0.949209	1.6	ureD
PA1239	0.033038	1.6	PA1239
PA5027	-0.0584126	1.6	PA5027
PA1838	1.20731	1.59	cysI
PA2991	0.732341	1.59	sth
PA3713	0.0973171	1.59	spdH
PA5558	1.5096	1.58	atpF
PA0277	0.825026	1.58	PA0277
PA1483	0.64129	1.58	cycH
PA4772	1.24696	1.57	PA4772
PA4868	0.825995	1.57	ureC
PA2403	0.130955	1.57	fpvG
PA4195	1.63521	1.56	PA4195
PA2625	1.09472	1.56	PA2625
PA1012	0.425327	1.55	PA1012
PA4013	0.421896	1.55	PA4013
PA1790	-0.181612	1.55	PA1790
PA0641	1.43393	1.53	PA0641
PA3878	0.646249	1.53	narX
PA2151	-1.00631	1.53	PA2151
PA2446	-1.79484	1.53	gcvH2
PA4328	0.789482	1.52	PA4328
PA3859	0.979841	1.51	PA3859
PA3762	0.718968	1.51	PA3762
PA2590	-0.31927	1.51	PA2590
PA3446	1.45717	1.5	PA3446
PA3642	0.807098	1.5	rnhB
PA4480	0.7348	1.5	mreC
PA2745	0.784639	1.49	PA2745
PA0527	0.479533	1.49	dnr
PA2758	0.332801	1.49	PA2758
PA4357	1.44055	1.47	PA4357
PA1837	1.40737	1.47	PA1837
PA5139	0.801611	1.46	PA5139
PA1225	0.696664	1.46	PA1225
PA1581	0.599656	1.46	sdhC
PA1277	0.363174	1.46	cobQ
PA1034	0.323935	1.46	PA1034
PA2061	-0.420607	1.46	sppD
PA0987	-1.14395	1.46	PA0987
PA1585	1.01087	1.45	sucA
PA4235	1.48841	1.44	ftnA
PA1482	0.977465	1.44	ccmH
PA4438	0.904883	1.44	PA4438
PA3663	-0.41115	1.44	PA3663
PA4430	1.32542	1.43	PA4430
PA4055	1.1715	1.42	ribC
PA1196	-0.225564	1.42	ddaR
PA4431	1.28768	1.41	PA4431
PA2359	0.743683	1.41	sfa3
PA0655	0.497503	1.4	PA0655
PA5557	1.49461	1.38	atpH
PA0346	0.593733	1.38	PA0346
PA2982	0.85538	1.37	PA2982
PA0206	-0.144553	1.37	PA0206
PA3270	0.808386	1.36	PA3270
PA5347	0.653825	1.35	PA5347
PA4333	0.641606	1.35	PA4333
PA3601	-4.64828	1.35	PA3601
PA5555	1.17139	1.34	atpG
PA3001	1.07179	1.34	PA3001
PA3694	0.838472	1.34	PA3694
PA5130	0.645494	1.34	PA5130
PA1083	0.458273	1.34	flgH
PA0654	-0.18547	1.34	speD
PA3417	-0.997577	1.34	PA3417
PA3670	1.57056	1.33	PA3670
PA2649	0.859193	1.33	nuoN
PA3660	0.708488	1.33	PA3660
PA0291	0.33125	1.33	oprE
PA3610	0.0251479	1.33	potD
PA5217	1.76097	1.32	PA5217
PA5192	0.956423	1.32	pckA
PA3942	0.7843	1.32	tesB
PA0608	0.664637	1.32	PA0608
PA0286	0.428918	1.32	desA
PA0280	0.390066	1.32	cysA
PA1654	0.304884	1.32	PA1654
PA2084	0.254495	1.32	PA2084
PA1583	0.851788	1.31	sdhA
PA4354	0.735922	1.31	PA4354
PA2830	1.73723	1.3	htpX
PA3450	1.57776	1.29	lsfA
PA1479	0.825391	1.29	ccmE
PA5034	0.536194	1.29	hemE
PA0769	-0.0933532	1.29	PA0769
PA2427	-0.878606	1.29	PA2427
PA0741	1.58915	1.28	PA0741
PA1480	0.769285	1.28	ccmF
PA3816	0.499966	1.28	cysE
PA2063	0.448506	1.28	PA2063
PA3416	-1.07566	1.28	PA3416
PA3716	1.15984	1.27	PA3716
PA1224	0.29859	1.27	PA1224
PA3394	3.91785	1.26	nosF
PA4525	1.41614	1.26	pilA
PA3082	1.1806	1.26	gbt
PA3064	-0.133335	1.26	pelA
PA1992	1.53976	1.25	ercS
PA1586	1.00758	1.25	sucB
PA3309	0.83389	1.25	PA3309
PA5189	0.149609	1.25	PA5189
PA2974	-0.153588	1.25	PA2974
PA1228	0.427254	1.24	PA1228
PA1677	0.832597	1.23	PA1677
PA2905	0.340987	1.23	cobH
PA5497	0.328734	1.23	nrdJa
PA3538	0.202914	1.23	PA3538
PA5243	0.822096	1.22	hemB
PA2983	0.733422	1.22	PA2983
PA2073	0.00348443	1.22	PA2073
PA0043	-0.0184229	1.22	PA0043
PA4571	1.16153	1.21	PA4571
PA4756	0.72202	1.21	carB
PA4167	0.371966	1.21	PA4167
PA4688	0.319624	1.21	hitB
PA2637	0.00431272	1.21	nuoA
PA2829	0.00293427	1.21	PA2829
PA4684	-0.0330448	1.21	PA4684
PA1305	-0.119717	1.21	PA1305
PA3262	1.10287	1.2	PA3262
PA3341	0.479088	1.2	PA3341
PA4515	-0.165514	1.2	PA4515
PA0500	-0.515262	1.2	bioB
PA0044	-0.554566	1.2	exoT
PA1155	1.21123	1.19	nrdB
PA3171	0.615419	1.19	ubiG
PA5253	0.471479	1.19	algP
PA5075	0.231476	1.19	PA5075
PA5201	0.155832	1.19	PA5201
PA4866	1.04775	1.18	PA4866
PA1757	0.580011	1.18	thrH
PA4933	-0.242178	1.18	PA4933
PA4599	-0.470948	1.18	mexC
PA0687	-0.619034	1.18	hxcS
PA5167	3.1254	1.17	dctP
PA2647	0.81638	1.17	nuoL
PA3027	-0.0742125	1.17	PA3027
PA3875	1.6998	1.16	narG
PA3866	1.22591	1.16	PA3866
PA0201	1.16776	1.16	PA0201
PA4646	0.969676	1.16	upp
PA3081	0.885734	1.16	PA3081
PA3652	0.501778	1.16	uppS
PA3266	0.227359	1.16	capB
PA4512	0.174618	1.16	lpxO1
PA2714	-0.140582	1.16	PA2714
PA4428	1.00335	1.15	sspA
PA4758	0.748746	1.15	carA
PA5490	0.707503	1.15	cc4
PA4455	0.56562	1.15	PA4455
PA2205	0.22678	1.15	PA2205
PA0478	0.59318	1.14	PA0478
PA3525	0.536706	1.14	argG
PA5087	-0.0460491	1.14	PA5087
PA5304	-0.104848	1.14	dadA
PA4276	-0.123979	1.14	secE
PA0858	-0.589356	1.14	PA0858
PA5085	0.432984	1.13	dguR
PA1178	-0.300011	1.13	oprH
PA4054	1.21887	1.12	ribB
PA5472	0.48148	1.12	PA5472
PA4577	0.473481	1.12	PA4577
PA4138	-0.320442	1.12	tyrS
PA0304	1.26401	1.11	spuH
PA5427	1.01246	1.11	adhA
PA1371	0.718085	1.11	PA1371
PA2567	0.291742	1.11	PA2567
PA4456	0.287905	1.11	PA4456
PA5244	0.19437	1.11	PA5244
PA1536	0.104861	1.11	PA1536
PA2454	-0.290453	1.11	PA2454
PA0572	-0.423651	1.11	PA0572
PA1251	-1.36693	1.11	PA1251
PA1805	0.744613	1.1	ppiD
PA1809	0.595957	1.1	nppB
PA4572	0.201021	1.1	fklB
PA4081	-0.694452	1.1	cupB6
PA1973	1.08237	1.09	pqqF
PA5063	0.650632	1.09	ubiE
PA0834	0.264994	1.09	PA0834
PA0676	-0.111963	1.09	vreR
PA0914	-0.119043	1.09	PA0914
PA1866	-0.572979	1.09	PA1866
PA0878	-0.844164	1.09	PA0878
PA0281	1.31143	1.08	cysW
PA5553	1.11365	1.08	atpC
PA3458	0.844198	1.08	PA3458
PA2965	0.666201	1.08	fabF1
PA5530	0.551277	1.08	PA5530
PA1760	0.308511	1.08	PA1760
PA3984	0.279117	1.08	lnt
PA4792	0.0367578	1.08	PA4792
PA4569	1.03472	1.07	ispB
PA2648	0.921872	1.07	nuoM
PA3654	0.714709	1.07	pyrH
PA2643	0.614035	1.07	nuoH
PA3648	0.355195	1.07	opr86
PA2258	0.249968	1.07	ptxR
PA2469	-0.185276	1.07	PA2469
PA4390	-0.378868	1.07	PA4390
PA2747	-0.839702	1.07	PA2747
PA1584	1.04162	1.06	sdhB
PA4550	0.742618	1.06	fimU
PA1240	0.439303	1.06	PA1240
PA3247	0.222842	1.06	PA3247
PA4628	0.107443	1.06	lysP
PA4628	0.107443	1.06	lysP
PA3828	0.0458901	1.06	lptF
PA3828	0.0458901	1.06	lptF
PA4628	-0.155941	1.06	lysP
PA4628	-0.155941	1.06	lysP
PA3828	-0.498131	1.06	lptF
PA3828	-0.498131	1.06	lptF
PA1913	1.18563	1.05	PA1913
PA0303	1.1019	1.05	spuG
PA3820	0.801087	1.05	secF
PA4147	0.292793	1.05	acoR
PA1820	0.218098	1.05	nhaB
PA0867	1.5454	1.04	mliC
PA3614	1.29906	1.04	PA3614
PA1481	0.850006	1.04	ccmG
PA4889	0.846305	1.04	PA4889
PA2760	0.826477	1.04	oprQ
PA5551	0.197732	1.04	PA5551
PA1976	-0.728364	1.04	ercS'
PA3669	0.772036	1.03	PA3669
PA4579	0.764999	1.03	PA4579
PA4923	0.555693	1.03	PA4923
PA2986	0.288885	1.03	lolC
PA1940	0.269147	1.03	PA1940
PA4553	0.154243	1.03	pilX
PA3490	0.147984	1.03	PA3490
PA2348	-0.405356	1.03	PA2348
PA3558	-0.526511	1.03	arnF
PA0378	-0.221028	1.02	PA0378
PA4695	-0.336636	1.02	ilvH
PA0352	-0.41396	1.02	PA0352
PA1861	-1.35556	1.02	modC
PA1203	1.20784	1.01	PA1203
PA3612	0.852738	1.01	PA3612
PA3821	0.829247	1.01	secD
PA3456	0.719493	1.01	PA3456
PA4031	0.64902	1.01	ppa
PA5568	0.569454	1.01	PA5568
PA1445	0.312113	1.01	fliO
PA0917	0.138578	1.01	kup
PA1729	-0.49435	1.01	PA1729
PA1711	-0.945944	1.01	exsE
PA0359	1.37648	1	PA0359
PA0126	1.14463	1	PA0126
PA3879	0.503647	1	narL
PA0193	0.412778	1	PA0193
PA1674	0.242946	1	folE2
PA3008	0.0902774	1	PA3008
PA3026	0.0830963	1	PA3026
PA4243	-0.128677	1	secY
PA5287	-0.226359	1	amtB
PA2216	-0.405384	1	PA2216
PA4378	-0.484675	1	inaA
PA4207	0.465307	-1	mexI
PA4785	-0.00741286	-1	PA4785
PA1344	-0.218897	-1	PA1344
PA3354	-0.295135	-1	PA3354
PA2345	-0.584999	-1	PA2345
PA2434	-2.05382	-1	PA2434
PA4976	0.0906373	-1.01	aruH
PA1730	-0.819409	-1.01	PA1730
PA2703	0.344872	-1.02	tsi2
PA4919	-0.0782551	-1.02	pncB1
PA1000	-0.217093	-1.02	pqsE
PA2371	-0.339029	-1.02	clpV3
PA0211	-1.2765	-1.02	mdcD
PA5299	-0.345434	-1.03	PA5299
PA4718	-0.580033	-1.03	PA4718
PA0888	0.281254	-1.04	aotJ
PA5196	0.189919	-1.04	PA5196
PA4026	0.14418	-1.04	PA4026
PA0483	0.0422013	-1.04	PA0483
PA1509	-0.248824	-1.04	tplEi
PA2021	-0.382723	-1.04	PA2021
PA4537	-0.496718	-1.04	PA4537
PA2301	-1.0692	-1.04	PA2301
PA0604	1.54829	-1.05	agtB
PA1074	1.36365	-1.05	braC
PA3066	-0.102728	-1.05	PA3066
PA0290	-0.853752	-1.05	PA0290
PA5181	-2.14742	-1.05	PA5181
PA1041	-0.158252	-1.06	PA1041
PA4041	-0.326044	-1.06	PA4041
PA2610	-0.418206	-1.06	PA2610
PA2153	-0.553234	-1.06	glgB
PA1897	-0.601728	-1.06	PA1897
PA2145	-0.890602	-1.06	PA2145
PA0095	0.289238	-1.07	PA0095
PA0226	-0.242264	-1.07	PA0226
PA1423	-0.643187	-1.07	bdlA
PA4015	0.833729	-1.08	PA4015
PA0704	-0.112663	-1.08	PA0704
PA0558	-0.330739	-1.08	PA0558
PA5381	-0.548233	-1.08	PA5381
PA4788	0.258539	-1.09	PA4788
PA0329	0.179269	-1.09	PA0329
PA1174	0.00346237	-1.09	napA
PA4027	-0.256505	-1.09	PA4027
PA0271	-0.397213	-1.09	PA0271
PA2290	-1.02502	-1.09	gcd
PA1648	-0.0554919	-1.1	PA1648
PA5436	-0.745676	-1.1	PA5436
PA0327	-0.309665	-1.11	carP
PA3719	-0.350279	-1.11	armR
PA2682	0.282864	-1.12	PA2682
PA1114	-0.0714254	-1.12	PA1114
PA5150	-0.078546	-1.13	PA5150
PA3177	-0.262296	-1.13	PA3177
PA3907	-0.629529	-1.13	PA3907
PA0057	-0.940101	-1.13	PA0057
PA2342	-1.66548	-1.13	mtlD
PA4786	0.0350245	-1.14	PA4786
PA3945	-0.281557	-1.14	PA3945
PA4112	-0.31731	-1.14	PA4112
PA3261	-0.498173	-1.14	PA3261
PA0872	-0.561385	-1.14	phhA
PA1149	0.0730674	-1.15	PA1149
PA1731	-0.482498	-1.15	PA1731
PA3021	0.409734	-1.16	PA3021
PA0798	-0.336563	-1.16	pmtA
PA3720	-0.762655	-1.16	PA3720
PA2222	0.654189	-1.17	PA2222
PA2481	0.230614	-1.18	PA2481
PA3919	0.214761	-1.18	PA3919
PA3852	-0.0841397	-1.18	PA3852
PA1950	-0.194973	-1.18	rbsK
PA1646	-0.495638	-1.18	PA1646
PA3346	-0.716692	-1.18	hsbR
PA0656	0.100003	-1.19	PA0656
PA0269	-0.086333	-1.19	PA0269
PA1135	-0.139323	-1.19	PA1135
PA2799	-0.216481	-1.19	PA2799
PA4345	-0.258796	-1.19	PA4345
PA2573	-0.487443	-1.19	PA2573
PA2071	-0.756795	-1.19	fusA2
PA3418	-0.906175	-1.19	ldh
PA4204	0.244411	-1.2	ppgL
PA0743	0.0561208	-1.2	PA0743
PA2918	-1.25035	-1.2	PA2918
PA2224	-0.264678	-1.21	PA2224
PA1860	-0.473065	-1.21	PA1860
PA4625	-0.830312	-1.21	cdrA
PA1358	0.0828164	-1.22	PA1358
PA1898	-0.372765	-1.23	qscR
PA3889	-0.443095	-1.23	opuCC
PA1875	-0.454923	-1.23	PA1875
PA0473	0.216542	-1.24	PA0473
PA2197	-0.786184	-1.24	PA2197
PA1887	-0.812962	-1.24	PA1887
PA3905	-0.860242	-1.24	PA3905
PA0366	-0.917572	-1.24	PA0366
PA2067	-1.51682	-1.24	PA2067
PA4497	0.919318	-1.25	dppA2
PA1252	-0.0466009	-1.25	dpkA
PA2771	-0.192737	-1.25	PA2771
PA1287	-0.196422	-1.25	PA1287
PA5435	-0.928378	-1.25	PA5435
PA4614	-0.350065	-1.26	mscL
PA2186	-0.805652	-1.26	PA2186
PA3289	0.275244	-1.27	PA3289
PA1175	-0.0747281	-1.27	napD
PA1210	-0.104488	-1.27	PA1210
PA1213	-2.84477	-1.27	PA1213
PA4876	-0.0788861	-1.28	osmE
PA0803	-0.346391	-1.28	PA0803
PA0958	1.01724	-1.29	oprD
PA1881	-0.0196122	-1.3	PA1881
PA2482	-0.0219866	-1.3	PA2482
PA3860	0.635386	-1.31	PA3860
PA3684	-0.365819	-1.31	PA3684
PA2199	-0.628515	-1.31	PA2199
PA0855	-0.850812	-1.31	PA0855
PA3576	0.373217	-1.32	PA3576
PA0586	0.108722	-1.32	PA0586
PA3846	-0.122404	-1.32	PA3846
PA1732	-0.396774	-1.33	PA1732
PA2167	-1.49008	-1.33	PA2167
PA3274	0.099933	-1.34	PA3274
PA5421	0.138772	-1.35	fdhA
PA5046	-1.10341	-1.35	PA5046
PA4190	0.238396	-1.36	pqsL
PA0732	0.0324408	-1.36	PA0732
PA4830	-0.427191	-1.36	PA4830
PA4362	0.0139332	-1.37	PA4362
PA4781	-0.355868	-1.37	PA4781
PA4778	-0.950594	-1.37	cueR
PA1870	-2.30942	-1.37	PA1870
PA1733	-0.210729	-1.38	PA1733
PA1285	-0.464411	-1.38	PA1285
PA2179	-1.28651	-1.38	PA2179
PA3519	0.679692	-1.39	PA3519
PA3515	0.252015	-1.39	PA3515
PA0143	-0.977087	-1.4	nuh
PA4496	1.22566	-1.41	dppA1
PA3236	-0.503517	-1.41	betX
PA2066	-1.24563	-1.41	PA2066
PA1404	-0.129195	-1.42	PA1404
PA1605	-0.545539	-1.42	PA1605
PA2572	-0.476437	-1.43	PA2572
PA0099	-0.0380516	-1.44	PA0099
PA2370	-0.123194	-1.44	hsiH3
PA2250	0.295912	-1.45	lpdV
PA3477	-1.3587	-1.45	rhlR
PA4916	-2.17317	-1.45	nrtR
PA0720	-0.29137	-1.46	PA0720
PA2160	-0.889727	-1.46	PA2160
PA0587	-0.17354	-1.47	PA0587
PA3723	-0.264203	-1.47	PA3723
PA2787	0.403788	-1.48	cpg2
PA2722	-0.57168	-1.48	PA2722
PA3382	-0.646428	-1.48	phnE
PA0453	-0.0445065	-1.49	PA0453
PA1880	-0.315919	-1.49	PA1880
PA1908	-0.596682	-1.49	PA1908
PA0588	-0.22848	-1.51	PA0588
PA2373	-0.270148	-1.51	vgrG3
PA3580	-2.48981	-1.51	PA3580
PA2475	-0.334521	-1.52	PA2475
PA0852	-2.22877	-1.52	cbpD
PA0484	-0.132087	-1.53	PA0484
PA2172	-1.13516	-1.53	PA2172
PA4336	-2.1117	-1.53	PA4336
PA5178	-0.046814	-1.54	PA5178
PA3461	-0.333075	-1.54	PA3461
PA3460	-0.551501	-1.54	PA3460
PA4078	-0.780132	-1.54	PA4078
PA2560	-1.6488	-1.54	PA2560
PA3430	0.0998592	-1.55	PA3430
PA0782	-0.569907	-1.55	putA
PA2696	-0.826792	-1.56	PA2696
PA4368	0.0143744	-1.57	PA4368
PA3251	-0.0188699	-1.57	PA3251
PA2169	-1.63337	-1.57	PA2169
PA2448	-0.961395	-1.59	PA2448
PA3023	-0.115784	-1.6	PA3023
PA4171	-1.06029	-1.6	PA4171
PA0315	-1.13246	-1.6	PA0315
PA3661	-0.0378643	-1.62	PA3661
PA5411	-0.149206	-1.62	gbcB
PA2423	-1.43236	-1.62	PA2423
PA2249	0.0201325	-1.63	bkdB
PA3795	-0.450299	-1.63	PA3795
PA5348	1.81842	-1.64	PA5348
PA2504	-0.358518	-1.64	PA2504
PA4910	0.988922	-1.65	PA4910
PA0494	0.188606	-1.65	PA0494
PA3562	-1.40465	-1.65	fruI
PA2688	-0.534159	-1.66	pfeA
PA1349	-1.16136	-1.66	PA1349
PA3579	-2.13246	-1.66	PA3579
PA3844	-0.370991	-1.68	PA3844
PA3691	-0.416376	-1.68	PA3691
PA3908	-0.625392	-1.68	PA3908
PA2247	0.182224	-1.69	bkdA1
PA3692	0.0458901	-1.7	lptF
PA3692	0.0458901	-1.7	lptF
PA3692	-0.498131	-1.7	lptF
PA3692	-0.498131	-1.7	lptF
PA2147	-0.815927	-1.7	katE
PA2478	-1.13396	-1.7	PA2478
PA5297	-0.533757	-1.72	poxB
PA3459	-0.249186	-1.74	PA3459
PA3347	-0.581646	-1.74	hsbA
PA2338	-2.27427	-1.74	PA2338
PA3923	0.918256	-1.75	PA3923
PA4130	-4.36197	-1.75	PA4130
PA2399	-0.582736	-1.76	pvdD
PA1250	-1.4264	-1.76	aprI
PA2433	-1.8125	-1.76	PA2433
PA5056	-0.249451	-1.77	phaC1
PA2622	-0.31674	-1.77	cspD
PA4624	-0.875653	-1.79	cdrB
PA0208	1.62484	-1.81	mdcA
PA3561	-1.20247	-1.81	fruK
PA2360	0.0761995	-1.83	hsiA3
PA0865	-0.0381566	-1.84	hpd
PA2369	-0.215247	-1.84	hsiG3
PA0274	0.0351359	-1.85	PA0274
PA1354	-0.212368	-1.85	PA1354
PA3518	1.14004	-1.86	PA3518
PA3205	-0.46478	-1.87	PA3205
PA2176	-1.02389	-1.87	PA2176
PA2363	-0.172458	-1.88	hsiJ3
PA2571	-0.724262	-1.88	PA2571
PA2366	-0.262309	-1.89	hsiC3
PA2562	-0.342716	-1.89	PA2562
PA4217	0.265734	-1.9	phzS
PA1001	-0.115617	-1.9	phnA
PA2134	-1.60816	-1.9	PA2134
PA0355	-0.431394	-1.91	pfpI
PA3190	-1.27073	-1.91	PA3190
PA5366	0.102482	-1.92	pstB
PA2721	-0.385986	-1.92	PA2721
PA2321	-1.29605	-1.93	PA2321
PA3191	-2.44236	-1.93	gtrS
PA2190	-0.982749	-1.95	PA2190
PA1219	-2.14655	-1.95	PA1219
PA2717	-0.574134	-1.96	cpo
PA2939	-0.620563	-1.98	PA2939
PA3385	-0.609151	-2	amrZ
PA2514	-0.67334	-2	antC
PA5016	-0.191613	-2.01	aceF
PA1947	-0.462955	-2.01	rbsA
PA3924	0.17918	-2.02	PA3924
PA2570	-2.81422	-2.02	lecA
PA4351	0.629409	-2.04	olsA
PA2365	-0.0296421	-2.04	hsiB3
PA4880	-0.372317	-2.04	PA4880
PA2048	-0.8641	-2.07	PA2048
PA3476	-1.72683	-2.09	rhlI
PA0981	0.335468	-2.1	PA0981
PA5365	-0.0169698	-2.1	phoU
PA3193	-2.86788	-2.1	glk
PA1324	-0.147002	-2.13	PA1324
PA0842	0.218724	-2.15	PA0842
PA1984	-2.353	-2.16	exaC
PA5367	-0.257575	-2.17	pstA
PA1166	-0.473402	-2.17	PA1166
PA1327	-0.720929	-2.22	PA1327
PA0980	-0.261882	-2.24	PA0980
PA5015	-0.513198	-2.24	aceE
PA1972	-0.7232	-2.26	PA1972
PA5359	-0.124686	-2.29	PA5359
PA3922	1.03085	-2.3	PA3922
PA2303	-1.54203	-2.3	ambD
PA2372	-0.189605	-2.32	PA2372
PA5368	-0.267904	-2.33	pstC
PA3451	-0.378931	-2.34	PA3451
PA1169	-3.48268	-2.34	PA1169
PA4384	-1.17077	-2.38	PA4384
PA2046	-0.637993	-2.39	PA2046
PA4895	-1.6317	-2.4	PA4895
PA0059	-0.565996	-2.42	osmC
PA2144	-0.807665	-2.42	glgP
PA0843	-0.442205	-2.45	plcR
PA2304	-1.47673	-2.45	ambC
PA3192	-2.56312	-2.47	gltR
PA0996	0.0110838	-2.49	pqsA
PA4213	0	-2.5	phzD1
PA0212	-1.23648	-2.5	mdcE
PA2302	-1.58865	-2.51	ambE
PA4913	0.287848	-2.52	PA4913
PA1002	0.0974127	-2.52	phnB
PA2592	-1.1263	-2.54	PA2592
PA1869	-2.3381	-2.54	PA1869
PA3986	-1.585	-2.55	PA3986
PA2305	-1.59805	-2.56	ambB
PA3381	-0.95219	-2.57	PA3381
PA3249	-0.478882	-2.58	PA3249
PA0997	0.290565	-2.6	pqsB
PA3534	-0.980887	-2.6	PA3534
PA0052	-1.27773	-2.62	PA0052
PA1130	-2.24961	-2.64	rhlC
PA5061	-0.764529	-2.68	PA5061
PA1326	-1.49428	-2.68	ilvA2
PA4844	-0.345579	-2.7	ctpL
PA3373	-0.12549	-2.71	PA3373
PA4832	0.159253	-2.72	PA4832
PA1946	-0.779881	-2.74	rbsB
PA4739	-0.475173	-2.78	PA4739
PA4884	-0.256398	-2.79	PA4884
PA2323	-2.48885	-2.79	PA2323
PA1980	-1.04393	-2.81	eraR
PA2367	-0.188939	-2.82	hcp3
PA2146	-2.51511	-2.83	PA2146
PA2441	-0.420006	-2.84	PA2441
PA2588	-2.03425	-2.84	PA2588
PA0999	0.231342	-2.92	pqsD
PA0151	-0.39106	-2.93	PA0151
PA1217	-2.48239	-2.94	PA1217
PA2300	-2.7135	-3.02	chiC
PA5220	-1.52904	-3.04	PA5220
PA1905	0	-3.05	phzG2
PA1914	-1.33157	-3.09	PA1914
PA0108	-1.30814	-3.1	coIII
PA3182	-5.74229	-3.1	pgl
PA0998	0.409661	-3.12	pqsC
PA2548	-0.517731	-3.17	PA2548
PA5058	-0.606404	-3.17	phaC2
PA1325	-1.1986	-3.17	PA1325
PA3479	-5.43635	-3.2	rhlA
PA4738	-0.600771	-3.22	PA4738
PA4129	-3.81888	-3.23	PA4129
PA0105	-2.64512	-3.25	coxB
PA1899	-5.30012	-3.25	phzA2
PA0675	-0.492164	-3.26	vreI
PA2414	-1.7707	-3.33	PA2414
PA5360	-0.0584288	-3.36	phoB
PA5235	-2.39169	-3.36	glpT
PA3336	-2.69973	-3.36	PA3336
PA3250	0.714426	-3.39	PA3250
PA4214	0	-3.4	phzE1
PA4209	-0.722133	-3.4	phzM
PA3584	-7.63713	-3.4	glpD
PA4211	-0.125502	-3.41	phzB1
PA1904	0	-3.49	phzF2
PA1900	-4.17431	-3.51	phzB2
PA3194	-4.21279	-3.53	edd
PA3572	0.275435	-3.54	PA3572
PA3374	-0.335349	-3.54	PA3374
PA2428	-0.466587	-3.61	PA2428
PA2882	-0.529593	-3.65	PA2882
PA1214	-2.91639	-3.65	PA1214
PA2804	-0.161147	-3.67	PA2804
PA1221	-3.72111	-3.71	PA1221
PA3368	0.0114859	-3.74	PA3368
PA3195	-4.66951	-3.76	gapA
PA4212	0.152378	-3.81	phzC1
PA3375	-0.477973	-3.81	PA3375
PA5369	0.0908438	-3.89	pstS
PA3378	-0.526639	-3.89	PA3378
PA3183	-6.01007	-3.91	zwf
PA0693	-0.841235	-3.92	exbB2
PA2379	-3.8645	-3.93	PA2379
PA3582	-5.31277	-3.93	glpK
PA0144	-1.15229	-3.97	PA0144
PA3384	-0.557641	-3.98	phnC
PA3327	-3.70478	-4.01	PA3327
PA1215	-3.4947	-4.02	PA1215
PA1127	-4.37448	-4.02	PA1127
PA1216	-3.74177	-4.04	PA1216
PA2378	-4.08689	-4.07	PA2378
PA2069	-4.39757	-4.07	PA2069
PA0698	-0.658139	-4.11	PA0698
PA1220	-3.82292	-4.16	PA1220
PA2803	-0.40238	-4.18	PA2803
PA3326	-2.32942	-4.22	clpP2
PA3333	-3.75223	-4.23	fabH2
PA3181	-4.62199	-4.27	PA3181
PA3478	-4.20235	-4.28	rhlB
PA3319	-0.49729	-4.32	plcN
PA3331	-3.80469	-4.32	PA3331
PA2635	-0.689262	-4.33	PA2635
PA2881	-0.299699	-4.36	PA2881
PA3335	-3.67206	-4.36	PA3335
PA3376	-0.333269	-4.37	PA3376
PA3330	-3.78778	-4.47	PA3330
PA0696	-0.612636	-4.48	PA0696
PA0122	-2.9086	-4.51	rahU
PA4210	-0.792196	-4.54	phzA1
PA3724	-2.73064	-4.54	lasB
PA3328	-3.9652	-4.54	PA3328
PA0697	-0.238671	-4.65	PA0697
PA0699	-0.271033	-4.71	PA0699
PA3332	-3.81386	-4.73	PA3332
PA3296	-0.407275	-4.81	phoA
PA2022	-0.628389	-4.85	PA2022
PA3280	-0.811648	-4.9	oprO
PA3581	-5.93888	-5.01	glpF
PA3910	0.310268	-5.21	eddA
PA3383	-0.433687	-5.26	PA3383
PA1606	-0.685558	-5.32	PA1606
PA0695	-0.492606	-5.35	PA0695
PA3380	-0.777478	-5.46	PA3380
PA4350	0.204898	-5.68	olsB
PA3329	-3.75883	-5.7	PA3329
PA3909	-1.10847	-5.71	eddB
PA3377	-0.470492	-5.72	PA3377
PA1218	-2.41704	-5.75	PA1218
PA3379	-0.627691	-6.19	PA3379

### Sheet: D_Cell_Size_Data
Filename	Type	Area	Centroid_1	Centroid_2	MajorAxisLength	Eccentricity
ace1.tif	acetate	129	158	104.775	17.6904	0.84658
ace1_1.tif	acetate	192	84.8021	122.682	27.9207	0.948466
ace1_2.tif	acetate	196	115.224	72.2857	27.4869	0.941824
ace1_3.tif	acetate	200	128.755	117.975	29.5398	0.954417
ace1_4.tif	acetate	229	115.341	158.52	34.7847	0.966794
ace1_5.tif	acetate	170	85.0235	169.335	22.4624	0.901385
ace1_6.tif	acetate	183	123.672	147.158	26.7014	0.943809
ace1_7.tif	acetate	184	60.1304	113.696	27.1222	0.946377
ace1_8.tif	acetate	173	45.6994	109.405	22.9399	0.906633
ace1_10.tif	acetate	98	193.122	159.633	20.6856	0.953758
ace1_11.tif	acetate	129	68.5581	182.876	20.6587	0.920966
ace1_12.tif	acetate	187	193.289	168.711	31.3438	0.968058
ace1_13.tif	acetate	162	113.401	113.062	24.9883	0.942084
ace2.tif	acetate	151	152.57	89.3642	20.5738	0.889164
ace2_1.tif	acetate	171	157.047	69.6374	24.9293	0.934817
ace2_2.tif	acetate	213	139.521	119.831	33.8167	0.969353
ace2_4.tif	acetate	135	160.956	181.415	21.0181	0.918958
ace3.tif	acetate	162	147.364	137.821	21.9774	0.902189
glu1.tif	glucose	67	157.985	103.642	16.2372	0.939504
glu1.tif	glucose	158	161.146	122.722	32.4811	0.980448
glu1_1.tif	glucose	193	76.3575	97.171	33.4137	0.973802
glu1_2.tif	glucose	111	45.2432	205.135	16.8239	0.862669
glu1_2.tif	glucose	177	175.734	67.4915	27.5473	0.95307
glu1_3.tif	glucose	187	169.829	81.7326	28.4216	0.953516
glu1_4.tif	glucose	234	93.0513	61.5	22.8206	0.803882
glu1_4.tif	glucose	164	212.683	218.494	25.915	0.948094
glu1_5.tif	glucose	144	142.694	120.042	21.3662	0.913016
glu1_5.tif	glucose	183	172.295	63.459	25.8701	0.934262
glu1_6.tif	glucose	147	64.551	165.816	24.6142	0.949635
glu1_7.tif	glucose	72	97.6389	159.569	17.9878	0.952789
glu1_7.tif	glucose	182	113.148	152.165	22.727	0.888323
glu1_7.tif	glucose	205	154.376	104.039	34.1619	0.971942
glu1_8.tif	glucose	180	118.178	200.228	27.1499	0.948549
glu1_9.tif	glucose	154	169.89	60.5779	23.8274	0.936125
glu1_10.tif	glucose	144	104.819	34.9028	20.8975	0.905239
glu1_10.tif	glucose	206	157.437	188.209	32.1641	0.965801
glu1_10.tif	glucose	198	179.217	119.01	32.9788	0.971221
glu1_11.tif	glucose	161	68.0497	137.783	23.8673	0.930622
glu1_12.tif	glucose	176	76.7216	98.2443	29.9209	0.966682
glu1_12.tif	glucose	156	90.8013	206.404	24.1346	0.938295
glu1_12.tif	glucose	152	195.178	69.0197	23.1511	0.930333
glu1_13.tif	glucose	151	150.066	172.252	24.7208	0.946968
gly1.tif	glycerol	128	107.891	98.3516	20.0057	0.911241
gly1_1.tif	glycerol	154	132.734	117.695	21.8727	0.90927
gly1_2.tif	glycerol	162	123.58	90.6235	26.0861	0.951311
gly1_3.tif	glycerol	195	132.554	125.738	31.5713	0.966235
gly1_4.tif	glycerol	199	131.447	136.136	30.8227	0.960213
gly1_5.tif	glycerol	149	112.255	163.188	23.0407	0.931717
gly1_6.tif	glycerol	111	167.91	90.964	25.3534	0.973403
gly1_7.tif	glycerol	85	115.553	132.682	21.8583	0.971345
gly1_8.tif	glycerol	160	115.831	156.831	29.882	0.971243
gly1_9.tif	glycerol	155	94.5097	121.284	21.6894	0.905482
gly2.tif	glycerol	149	174.195	118.208	20.9632	0.899359
gly2_1.tif	glycerol	89	87.3708	90.7753	17.0183	0.916407
gly2_2.tif	glycerol	142	87.7606	150.141	18.9722	0.860663
gly2_3.tif	glycerol	178	92.264	87.8427	24.8773	0.928231
gly2_4.tif	glycerol	158	88.1519	163.551	22.1225	0.90953
succ1.tif	succinate	150	108.913	188.807	28.7569	0.970973
succ1.tif	succinate	110	146.809	66.1455	23.6261	0.965069
succ1.tif	succinate	128	230.555	25.5156	31.6364	0.985657
succ1_1.tif	succinate	165	149.267	203.83	32.1704	0.978009
succ1_1.tif	succinate	114	157.018	31.8509	24.9955	0.970831
succ1_3.tif	succinate	159	136.78	228.233	34.4773	0.983454
succ1_3.tif	succinate	144	170.722	202.056	25.0119	0.95288
succ1_4.tif	succinate	91	57.1978	134.56	23.2495	0.974348
succ1_4.tif	succinate	75	82	66.4933	21.8506	0.978044
succ1_4.tif	succinate	47	106.83	41.617	17.5251	0.977927
succ1_4.tif	succinate	45	123.267	48.4444	16.8958	0.975706
succ1_4.tif	succinate	140	136.214	37.0429	35.8785	0.987624
succ1_4.tif	succinate	149	159.007	225.43	31.6812	0.979385
succ1_4.tif	succinate	151	199.51	147.384	25.0807	0.948825
succ1_4.tif	succinate	51	204.157	216.784	17.5774	0.973736
succ1_4.tif	succinate	88	219.625	214.284	21.1753	0.966385
succ1_5.tif	succinate	112	122.188	74.8393	23.988	0.966818
succ1_5.tif	succinate	104	144.24	60.125	21.1126	0.952558
succ1_5.tif	succinate	97	151.845	39.8969	20.8982	0.95714
succ1_5.tif	succinate	150	165.46	89.1	30.2485	0.976291
succ1_6.tif	succinate	150	147.287	82.36	27.5837	0.965974
succ1_7.tif	succinate	109	35.6239	135.119	22.5633	0.958044
succ1_7.tif	succinate	166	47.4277	228.651	32.5042	0.978576
succ1_7.tif	succinate	111	50.4054	125.315	23.075	0.962013
succ1_7.tif	succinate	119	52.7815	101.025	24.3068	0.964925
succ1_7.tif	succinate	98	83.4082	33.4388	19.8676	0.946785
succ1_7.tif	succinate	114	101.035	55.8246	23.6132	0.963519
succ1_7.tif	succinate	88	99.4773	38.8409	21.2246	0.966182
succ1_7.tif	succinate	90	133.833	188	17.3524	0.921405
succ1_7.tif	succinate	137	137.219	40.6788	25.4264	0.961086
succ1_7.tif	succinate	69	146.391	203.522	20.1041	0.974387
succ1_7.tif	succinate	98	158.857	193.5	21.0943	0.957759
succ1_7.tif	succinate	203	194.478	192.69	26.5485	0.926546
succ1_8.tif	succinate	53	44.8113	94.9057	17.8469	0.973876
succ1_8.tif	succinate	52	77.4423	173.788	15.6206	0.960665
succ1_8.tif	succinate	64	78.7969	192.094	18.7102	0.970216
succ1_8.tif	succinate	167	99.521	168.204	34.5391	0.982778
succ1_9.tif	succinate	104	22.3269	184.673	20.7344	0.949208
succ1_9.tif	succinate	111	27.3964	163.559	21.6826	0.951474
succ1_9.tif	succinate	147	142.102	72.6395	28.055	0.969345
succ1_9.tif	succinate	131	171.45	84.229	25.4208	0.964159
succ1_9.tif	succinate	127	231.37	28.3701	25.5012	0.967253
succ2.tif	succinate	169	146.604	130.746	33.52	0.978332
succ2_1.tif	succinate	154	59.013	152.006	36.2548	0.987616
succ2_1.tif	succinate	113	77.115	138.549	24.1397	0.967042
succ2_2.tif	succinate	120	135.583	114.767	36.9494	0.991704
succ2_3.tif	succinate	85	93.2824	156.294	23.9894	0.980222
